# GALE-dependent glycoproteome remodelling is a determinant of oncogenic RAS transformation

**DOI:** 10.64898/2026.06.15.732364

**Authors:** Frauke Stölting, Rita Vesce, César Rodríguez-Santana, Marina Ciscar, Alberto Delaidelli, Qiaochu Lin, Christian Ballmeyer, Sophie Chan, Ramona Lesch, Ruitong Li, Abhimanyu DasGupta, Bin Yu, Daniel Picard, Vithusan Suppiyar, Francesco Casini, Aslihan Yavas, Sami A. Safi, Wolfram Trudo Knoefel, Lena Häberle, Marc Remke, David Koppstein, W. Brent Derry, Poul H. Sorensen, Guido Reifenberger, Gabriel Leprivier, Georg Fluegen, Irene Esposito, Naiara Santana-Codina, Marc D. Driessen, Ulla I.M. Gerling-Driessen, Jonathan K. M. Lim

## Abstract

Oncogenic transformation is accompanied by extensive remodelling of the cellular glycosylation landscape, yet the mechanisms linking oncogenic signalling to glycoproteome reprogramming remain poorly defined. We used site-resolved intact glycoproteomics to systematically map oncogenic RAS-dependent changes across the N- and O-linked glycoproteome. Integrating multiomics profiling with functional approaches, we identify UDP-glucose 4-epimerase (GALE) as a transcriptional target of oncogenic RAS that is induced through MAPK signalling and MYC-dependent transcription. GALE depletion selectively disrupted RAS-dependent glycoproteome remodelling, preferentially impairing sialylation of N-linked glycans and O-linked GalNAc-type glycosylation. Functionally, these glycosylation defects were accompanied by suppressed anchorage-independent growth and reduced in vivo tumorigenicity of *KRAS*-mutant cells, establishing GALE-dependent nucleotide-sugar interconversion as a requirement for malignant growth. Clinically, GALE expression was elevated in pancreatic ductal adenocarcinoma, wherein *KRAS* mutations are highly prevalent, and across a broad spectrum of human cancers. Collectively, our findings define a regulatory axis that connects oncogenic signalling to nucleotide-sugar precursor availability and diversification of the cellular glycan repertoire, revealing GALE as a metabolic dependency in RAS-driven cancer.
