## Supplementary Tables for "GALE-dependent glycoproteome remodelling is a determinant of oncogenic RAS transformation"

### Sheet: Table S1
names	N-Complex	N-ER-Type	N-Fuc	N-high-mannose	N-Hybrid	N-NA	N-Pauci	N-Phospho	N-SIA	N-Sia-Fuc	N-Trunkated
Lrp1	-29	-32	-48	-49	-67	-1	0	0	264	54	0
Igf2r	-1	-1	-6	-1	-11	-1	-2	0	80	37	0
Vcam1	-1	-5	-11	-10	0	0	0	0	-80	-14	0
Lamp1	-2	-1	1	5	-3	0	0	0	77	6	0
Tpp1	-3	0	1	-1	-3	0	-9	-6	75	0	0
Mrc2	-5	-2	-24	-16	0	0	0	0	60	6	0
Ctsd	2	7	-7	-6	1	-4	-1	-6	58	4	0
Nptn	-6	-1	-1	2	0	0	0	0	35	17	0
Alcam	-1	0	0	5	0	0	0	0	43	7	0
H2-K1	-7	-2	-7	4	-1	0	0	0	30	10	0
Fbln2	-14	-3	-1	-30	0	-4	0	0	-39	0	0
Scarb2	0	-3	1	13	-12	1	0	0	38	1	0
Lamp2	-44	-4	0	-3	-47	-5	-1	0	37	1	0
Itga2	0	5	7	24	0	1	0	0	25	13	0
Epha2	0	-2	-1	3	0	0	0	0	37	1	0
Itga6	2	1	0	46	-7	0	0	0	34	0	0
Bgn	1	-14	0	-53	0	0	0	0	-26	-2	-1
M6pr	-1	3	-2	9	0	0	0	0	24	-1	0
Adgra2	0	12	-1	20	0	0	0	0	17	7	0
Sypl1	0	22	0	-2	0	0	0	0	21	3	0
Itgb1	-1	-15	-2	-103	0	-3	0	0	9	13	0
Ptk7	0	-1	-12	-13	0	0	0	0	-10	-12	0
Cpd	-2	2	-1	6	-3	0	0	0	21	1	0
Hs2st1	0	2	0	-1	5	0	0	1	22	0	0
Scara5	0	0	0	11	0	0	0	0	19	2	0
Man2a1	-3	3	0	3	0	0	0	0	18	-2	0
Gaa	0	-3	0	9	-1	-1	-3	4	12	6	0
Fn1	-4	2	-30	-64	-8	0	0	0	12	4	0
Thbs1	-31	-7	0	-39	-9	0	0	0	-16	0	0
Colec12	0	-2	-2	-13	0	0	0	0	-15	-1	0
Glmp	0	1	0	0	0	0	0	0	14	1	0
Fam234b	0	0	0	12	0	0	0	0	14	0	0
Procr	-1	2	0	5	-1	0	0	0	10	4	0
Gba1	0	-2	-1	-2	0	0	0	0	5	9	0
Plxnb2	-1	-1	-1	-10	0	0	0	0	-4	-9	0
St3gal1	0	0	0	4	0	0	0	0	6	6	0
Nsmf	-1	0	0	0	0	0	0	0	-8	4	0
Bcl11b	0	0	0	0	0	0	0	0	12	0	0
Prnp	0	0	0	0	0	0	0	0	-12	0	0
Tmem106b	0	0	0	-6	-8	0	0	0	11	0	0
Itgav	1	-2	0	-1	-2	0	0	0	11	0	0
Thy1	0	-2	-2	-83	-9	0	-3	0	-10	0	0
Nrcam	0	6	0	18	0	0	0	0	10	0	0
Hspg2	-2	-2	-7	-8	-1	0	0	0	10	0	0
Tm9sf3	0	0	0	-1	0	0	0	0	10	0	0
Lnpep	-1	1	0	-34	-6	1	0	0	3	6	0
Cspg4	0	0	0	1	0	0	0	0	9	0	0
Slit2	0	-2	-1	-13	-2	0	0	0	-8	0	0
Slc3a2	0	14	0	3	0	0	0	0	8	0	0
Scarb1	0	0	0	-6	1	0	0	0	8	0	0
Cd63	0	-2	0	-3	0	0	0	0	-8	0	0
Tenm4	0	1	0	18	0	0	0	0	6	1	0
Fgfr1	0	0	-1	5	0	0	0	0	4	3	0
Pcdh19	0	0	0	-1	0	0	0	0	6	1	0
Nrp1	0	0	0	0	0	0	0	0	-7	0	0
Fkbp10	-27	1	-19	36	0	0	0	1	6	0	0
Ctsa	-6	0	0	3	0	0	-1	-4	6	0	0
Itga3	1	-1	0	19	1	0	0	0	5	0	0
Ppt1	0	1	0	8	0	0	0	-1	5	0	0
Vasn	-1	-5	0	2	-1	0	0	0	-5	0	0
Ssbp3	0	1	-2	0	-1	0	0	0	4	-1	0
Bpnt2	0	0	0	-2	0	0	0	0	5	0	0
Piezo1	0	0	-5	25	0	0	0	0	3	1	0
Npc1	0	8	0	14	0	0	0	0	4	0	0
Gla	0	1	0	4	-1	0	0	2	3	1	0
Cd109	0	-1	0	-8	-27	0	0	0	-3	0	0
Il6st	0	-2	0	-14	-2	0	0	0	-1	-2	0
Anpep	0	0	0	15	0	0	0	0	1	2	0
Thbd	-1	-9	0	4	0	0	0	0	-3	0	0
Fzd3	0	0	2	10	0	0	0	0	0	3	0
Glg1	0	0	0	1	-11	0	0	0	-3	0	0
Plxna4	0	0	0	3	0	0	0	0	3	0	0
F3	0	0	-3	0	0	0	0	0	-3	0	0
Cd276	0	0	0	0	-2	0	0	0	-3	0	0
Clmp	0	0	-1	0	0	0	0	0	-3	0	0
Thoc1	0	0	0	0	-1	0	0	0	-3	0	0
Cubn	0	0	0	0	0	0	0	0	1	2	0
Slc39a14	0	0	0	0	0	0	0	0	3	0	0
Hnrnpa1	0	0	0	0	0	0	0	0	3	0	0
Atp1b3	0	0	0	0	0	0	0	0	3	0	0
Hyou1	6	-1	8	40	1	0	0	0	-2	0	0
Il1rl1	0	-5	0	-39	0	0	-1	0	-2	0	0
Lamb1	0	-1	0	-38	0	-1	-1	0	2	0	0
Stt3b	0	2	0	31	0	0	0	0	2	0	0
Msln	0	0	0	26	0	0	0	0	2	0	0
Sel1l	0	3	0	19	0	0	1	0	2	0	0
Igf1r	0	-4	0	-7	0	-1	0	0	2	0	0
Suco	0	0	0	8	0	0	0	0	2	0	0
Gpnmb	0	2	0	2	0	0	0	0	2	0	0
Acp2	0	-3	0	1	0	0	0	0	2	0	0
Calu	0	0	0	-4	0	0	0	0	-2	0	0
Ergic2	0	1	0	0	0	0	0	0	2	0	0
Tgoln1	0	0	-1	0	0	0	0	0	1	1	0
Gspt1	0	0	0	0	0	0	0	0	2	0	0
Ptpru	0	0	0	0	0	0	0	0	-1	1	0
Glce	0	0	0	0	0	0	0	0	2	0	0
Cant1	0	0	0	0	0	0	0	0	2	0	0
Emb	-1	-7	-3	-42	-10	0	0	0	1	0	0
Ero1a	0	6	0	48	0	0	0	0	1	0	0
Sema7a	2	6	0	44	0	0	0	0	1	0	0
Col16a1	0	-4	0	-40	0	0	0	0	-1	0	0
Ano6	0	7	0	25	0	0	0	0	1	0	0
Thbs2	-1	-3	0	-11	-10	0	0	0	-1	0	0
Slit3	0	0	0	-23	0	0	0	0	0	-1	0
Mxra8	0	-11	0	-11	0	0	0	0	1	0	0
Pon3	0	0	0	21	0	0	0	0	1	0	0
Sema4b	0	1	0	14	0	0	0	0	1	0	0
Evi2a	0	0	0	14	0	0	0	0	1	0	0
Itga5	0	0	0	12	0	0	0	0	1	0	0
Asah1	0	-1	0	-6	-1	0	0	-4	1	0	0
Nptxr	0	-1	0	-11	0	0	0	0	1	0	0
Pdgfra	0	-6	0	-5	0	0	0	0	1	0	0
Sun2	0	1	0	7	0	0	1	0	1	0	0
Fat4	-1	0	0	-9	0	0	0	0	-1	0	0
Pip5k1a	0	0	-2	-6	0	0	0	0	0	1	0
Tfrc	0	4	0	3	0	0	0	0	1	0	0
Pofut2	0	0	0	2	0	0	-1	4	0	1	0
Gns	1	1	0	1	0	0	0	5	1	0	0
Itprip	0	0	0	5	0	0	0	0	1	0	0
Vcan	0	0	0	-5	0	0	0	0	-1	0	0
Poglut2	-1	0	0	-1	0	0	0	3	-1	0	0
P4ha1	0	0	0	-4	0	0	0	0	-1	0	0
B4galt3	0	0	0	3	0	0	0	0	1	0	0
Emc1	0	3	0	0	0	0	0	0	1	0	0
Ttyh3	0	0	-2	0	0	0	0	0	-1	0	0
Lox	0	0	-2	0	0	0	0	0	0	-1	0
Lama2	0	0	0	-2	0	0	0	0	-1	0	0
Pla2r1	0	0	0	-2	0	0	0	0	-1	0	0
Hexa	0	0	0	1	0	0	0	0	-1	0	0
Crebrf	0	0	0	1	0	0	0	0	1	0	0
Usp9x	0	0	-1	0	0	0	0	0	1	0	0
Blm	0	0	1	0	0	0	0	0	-1	0	0
Arnt	0	0	1	0	0	0	0	0	-1	0	0
Gabbr1	0	-1	0	0	0	0	0	0	1	0	0
Ctr9	0	1	0	0	0	0	0	0	1	0	0
Ppp1r12b	0	0	0	0	0	0	0	0	-1	0	0
Glt8d1	0	0	0	0	0	0	0	0	0	-1	0
Ltbp3	0	0	0	0	0	0	0	0	1	0	0
Ulk2	0	0	0	0	0	0	0	0	0	1	0
Mtmr2	0	0	0	0	0	0	0	0	1	0	0
Foxp2	0	0	0	0	0	0	0	0	1	0	0
Cdh2	0	0	0	0	0	0	0	0	1	0	0
Gpd2	0	0	0	0	0	0	0	0	1	0	0
Mettl9	0	0	0	0	0	0	0	0	1	0	0
Safb	0	0	0	0	0	0	0	0	1	0	0
Ncam1	0	0	0	0	0	0	0	0	1	0	0
Kirrel1	0	0	0	0	0	0	0	0	1	0	0
Pamr1	0	0	0	0	0	0	0	0	1	0	0
Wee2	0	0	0	0	0	0	0	0	-1	0	0
Slc25a40	0	0	0	0	0	0	0	0	-1	0	0
Tmem132a	0	0	0	0	0	0	0	0	-1	0	0
Rpl24	0	0	0	0	0	0	0	0	-1	0	0
Lamc1	-1	0	0	-95	0	0	0	0	0	0	0
Col1a1	-2	0	0	-88	-3	0	0	0	0	0	0
Col12a1	0	-1	0	-89	0	0	0	0	0	0	0
Hsp90b1	-2	-4	-2	76	0	-2	0	0	0	0	0
Nop56	0	12	0	70	0	0	0	0	0	0	0
Col6a1	0	0	0	-61	0	0	0	0	0	0	0
Crtap	-1	0	0	-54	0	0	0	0	0	0	0
Ctsl	0	4	0	41	1	0	0	7	0	0	0
Rcn3	1	0	0	-42	0	-9	0	0	0	0	0
Col6a2	0	0	0	-47	0	0	0	0	0	0	0
Emilin1	0	-1	-1	-40	-1	0	0	0	0	0	0
Plod2	1	0	0	41	0	0	0	1	0	0	0
Fstl1	0	0	0	-42	0	0	0	0	0	0	0
Plbd2	1	2	-4	28	1	-1	0	3	0	0	0
Pcyox1	-1	2	14	21	0	0	0	2	0	0	0
Ptgs2	0	6	0	31	0	0	0	0	0	0	0
Cdh11	0	-1	0	-35	0	0	0	0	0	0	0
Ssr2	0	-6	0	27	0	0	0	0	0	0	0
P3h4	-5	0	0	-29	0	0	0	0	0	0	0
Igsf10	0	0	0	-29	0	0	0	0	0	0	0
Atf6b	0	-1	0	27	0	0	0	0	0	0	0
Prl2c2	0	1	0	20	0	0	0	6	0	0	0
Nceh1	1	0	0	25	0	0	0	0	0	0	0
Ctsb	0	0	0	21	0	-2	0	2	0	0	0
Svep1	0	0	0	-25	0	0	0	0	0	0	0
Ncstn	0	-9	0	15	0	0	0	0	0	0	0
Adam23	0	0	0	-22	0	0	0	0	0	0	0
Poglut1	3	0	1	17	0	0	0	3	0	0	0
Serpinh1	-3	0	-1	-19	0	0	0	-1	0	0	0
Lama4	0	0	0	20	0	0	0	0	0	0	0
Creg1	3	0	3	13	0	0	0	4	0	0	0
Fkbp9	-17	0	0	-19	0	1	0	0	0	0	0
Pign	-1	0	0	19	0	0	0	0	0	0	0
Gxylt1	0	0	0	19	0	0	0	0	0	0	0
Osmr	0	0	-1	-18	0	0	0	0	0	0	0
Tmx3	-1	0	0	18	0	0	0	0	0	0	0
Timp1	0	5	0	13	0	0	0	0	0	0	0
Siae	0	0	1	-16	0	-1	0	0	0	0	0
Ggh	0	0	0	17	0	0	0	0	0	0	0
Angptl2	0	0	0	17	0	0	0	0	0	0	0
Klra4	0	3	0	14	0	0	0	0	0	0	0
P2rx4	0	7	0	9	0	1	0	0	0	0	0
Tpbg	0	-4	0	-10	-3	0	0	0	0	0	0
Igfbp7	0	0	0	-17	0	0	0	0	0	0	0
Adam17	0	0	0	16	0	0	0	0	0	0	0
Hmgcr	0	-2	0	-14	0	0	0	0	0	0	0
Asph	0	0	0	15	0	0	0	0	0	0	0
Arsb	0	0	0	15	0	0	0	0	0	0	0
Rcn1	1	0	-4	-10	0	1	0	0	0	0	0
Lamb2	0	0	0	-15	0	0	0	0	0	0	0
Lgals3bp	0	0	0	-15	0	0	0	0	0	0	0
Mia3	0	-1	0	13	0	0	0	0	0	0	0
Atp6ap1	0	-1	0	13	0	0	0	0	0	0	0
*ENV1	0	-5	0	-9	0	0	0	0	0	0	0
P3h1	-1	0	3	-11	0	0	0	0	0	0	0
Vegfd	0	-3	0	-11	0	0	0	0	0	0	0
Col5a2	0	0	0	-14	0	0	0	0	0	0	0
Col5a1	0	0	0	-14	0	0	0	0	0	0	0
P3h3	0	0	0	-14	0	0	0	0	0	0	0
Tmem131	0	0	0	13	0	0	0	0	0	0	0
Selenon	0	0	0	13	0	0	0	0	0	0	0
Adam19	0	0	0	13	0	0	0	0	0	0	0
Slc39a6	0	3	-1	9	0	0	0	0	0	0	0
Plod1	0	-1	0	-12	0	0	0	0	0	0	0
P4ha2	0	0	0	-13	0	0	0	0	0	0	0
Tmed9	0	0	3	9	0	0	0	0	0	0	0
Ctsz	0	0	0	7	0	0	0	-5	0	0	0
Naalad2	0	0	0	-9	-3	0	0	0	0	0	0
Adgre5	0	0	0	-12	0	0	0	0	0	0	0
Fbn1	0	0	0	-12	0	0	0	0	0	0	0
Os9	0	0	0	11	0	0	0	0	0	0	0
Sgcd	0	0	0	10	-1	0	0	0	0	0	0
Poglut3	1	2	0	8	0	0	0	-1	0	0	0
S1pr3	0	-5	0	-6	0	0	0	0	0	0	0
Pomt2	0	0	0	10	0	0	0	0	0	0	0
Tgfb3	0	0	0	10	0	0	0	0	0	0	0
Plaur	0	1	0	9	0	0	0	0	0	0	0
Ggta1	0	4	0	6	0	0	0	0	0	0	0
Cemip	0	-4	0	-6	0	0	0	0	0	0	0
Twsg1	0	0	0	-10	0	0	0	0	0	0	0
Tmtc3	1	0	0	-10	0	0	0	0	0	0	0
Ptgs1	0	0	0	-10	0	0	0	0	0	0	0
Atf6	0	0	0	9	0	0	0	0	0	0	0
FRRS1	0	0	0	8	0	1	0	0	0	0	0
Tor1aip2	0	1	0	8	0	0	0	0	0	0	0
Dpy19l4	0	2	0	7	0	0	0	0	0	0	0
Adam10	0	2	0	7	0	0	0	0	0	0	0
Lman2	0	0	-2	7	0	0	0	0	0	0	0
Wnt5a	0	4	0	5	0	0	0	0	0	0	0
Tmem106c	0	0	0	5	4	0	0	0	0	0	0
Bmp1	0	-5	0	4	0	0	0	0	0	0	0
Slc44a2	-1	-6	0	-3	0	0	0	0	0	0	0
Dlk1	0	-4	0	-5	0	0	0	0	0	0	0
Stim1	0	0	0	-9	0	0	0	0	0	0	0
Efna5	0	0	0	-9	0	0	0	0	0	0	0
Col4a2	0	0	0	-9	0	0	0	0	0	0	0
Tmem245	0	0	0	8	0	0	0	0	0	0	0
Bsg	-1	0	0	8	0	0	0	0	0	0	0
Nomo1	0	0	0	8	0	0	0	0	0	0	0
Mcoln1	0	0	0	8	0	0	0	0	0	0	0
Pomt1	0	0	0	8	0	0	0	0	0	0	0
Atp6v0e1	0	0	0	8	0	0	0	0	0	0	0
Txndc11	0	0	0	8	0	0	0	0	0	0	0
Aebp1	0	0	0	8	0	0	0	0	0	0	0
Prcp	0	0	0	8	0	0	0	0	0	0	0
Gusb	0	2	0	6	0	0	0	0	0	0	0
Adam9	1	1	1	5	1	0	0	0	0	0	0
Megf8	0	1	0	-7	0	0	0	0	0	0	0
Cnpy3	0	0	0	-8	0	0	0	0	0	0	0
Pxdn	0	0	0	7	0	0	0	0	0	0	0
Itga1	0	0	0	7	0	0	0	0	0	0	0
Stt3a	1	4	0	3	0	0	0	0	0	0	0
Mbtps1	0	5	0	2	0	0	0	0	0	0	0
Dnajb11	0	-3	0	-4	0	0	0	0	0	0	0
Pla2g15	0	-2	0	-5	0	0	0	0	0	0	0
Ttn	0	0	-1	-6	0	0	0	0	0	0	0
Olfml2b	0	0	0	-7	0	0	0	0	0	0	0
Ltbp1	0	0	0	-7	0	0	0	0	0	0	0
Thbs3	0	0	0	-7	0	0	0	0	0	0	0
Plpp2	0	0	0	6	0	0	0	0	0	0	0
Plxna2	0	0	0	6	0	0	0	0	0	0	0
Eogt	0	0	0	6	0	0	0	0	0	0	0
Tmtc4	0	0	0	6	0	0	0	0	0	0	0
St3gal5	0	0	0	6	0	0	0	0	0	0	0
Tor2a	0	0	0	6	0	0	0	0	0	0	0
Hspa13	0	0	0	6	0	0	0	0	0	0	0
Tnc	0	0	0	-6	0	0	0	0	0	0	0
Ikbip	-1	0	0	-6	0	0	0	0	0	0	0
Btd	0	0	0	-6	0	0	0	0	0	0	0
Cers2	0	0	0	-6	0	0	0	0	0	0	0
H2-L	0	0	0	5	0	0	0	0	0	0	0
Abca2	0	0	0	5	0	0	0	0	0	0	0
Atrn	1	0	0	5	0	0	0	0	0	0	0
Erlin2	0	0	0	5	0	0	0	0	0	0	0
Ncln	0	0	0	5	0	0	0	0	0	0	0
Lrp8	0	0	0	5	0	0	0	0	0	0	0
Srpra	0	0	0	5	0	0	0	0	0	0	0
Pon2	0	0	0	5	0	0	0	0	0	0	0
Apmap	0	0	0	5	0	0	0	0	0	0	0
Tmem259	0	2	0	3	0	0	0	0	0	0	0
Emd	0	-5	0	0	0	0	0	0	0	0	0
Ncl	0	0	0	0	0	5	0	0	0	0	0
Adam26a	0	0	0	0	-5	0	0	0	0	0	0
Gvin1	0	0	0	0	0	-5	0	0	0	0	0
Plod3	-2	0	1	-3	1	0	0	0	0	0	0
Clptm1l	1	-1	-1	-3	0	0	0	0	0	0	0
Csf1	0	-1	0	-4	0	0	0	0	0	0	0
Ggcx	0	0	0	-5	0	0	0	0	0	0	0
Idua	0	0	0	-5	0	0	0	0	0	0	0
Tm2d3	0	0	0	-5	0	0	0	0	0	0	0
Cacna2d1	0	0	0	4	0	0	0	0	0	0	0
Lrig2	0	0	0	4	0	0	0	0	0	0	0
Sun1	0	0	0	4	0	0	0	0	0	0	0
Lrig1	0	0	0	4	0	0	0	0	0	0	0
Smg9	0	0	0	4	0	0	0	0	0	0	0
Tusc3	0	0	0	4	0	0	0	0	0	0	0
Ergic3	0	0	0	4	0	0	0	0	0	0	0
Sema5a	0	0	0	4	0	0	0	0	0	0	0
Dpy19l3	0	0	0	4	0	0	0	0	0	0	0
Use1	0	4	0	0	0	0	0	0	0	0	0
Tsc22d2	0	0	0	0	0	0	0	0	0	0	-4
Prss23	0	-4	0	0	0	0	0	0	0	0	0
Tmpo	0	-3	0	-1	0	0	0	0	0	0	0
Creld2	0	0	0	-4	0	0	0	0	0	0	0
Pgap1	0	0	0	-4	0	0	0	0	0	0	0
Pbxip1	0	0	0	-4	0	0	0	0	0	0	0
Ctso	0	0	0	-4	0	0	0	0	0	0	0
Grik2	0	0	0	-4	0	0	0	0	0	0	0
Tgfbr3	0	0	0	-4	0	0	0	0	0	0	0
Lipa	0	0	0	-4	0	0	0	0	0	0	0
Naga	0	0	0	3	0	0	0	0	0	0	0
Tm2d1	0	0	0	3	0	0	0	0	0	0	0
Nemp1	0	0	0	3	0	0	0	0	0	0	0
Abhd12	0	0	0	3	0	0	0	0	0	0	0
Akr1d1	0	0	0	3	0	0	0	0	0	0	0
Tor3a	0	0	0	3	0	0	0	0	0	0	0
Lman2l	0	0	0	3	0	0	0	0	0	0	0
Ermp1	0	0	0	3	0	0	0	0	0	0	0
Rpn1	0	0	0	3	0	0	0	0	0	0	0
Pnpla6	-1	0	0	3	0	0	0	0	0	0	0
Edem1	0	1	0	2	0	0	0	0	0	0	0
Erlin1	0	2	0	1	0	0	0	0	0	0	0
Rbm15	0	0	-2	1	0	0	0	0	0	0	0
B3glct	0	0	0	0	0	0	0	3	0	0	0
Smo	0	-1	0	0	2	0	0	0	0	0	0
Anln	0	0	0	0	0	3	0	0	0	0	0
Tmem30a	0	-2	0	-1	0	0	0	0	0	0	0
Pigs	0	0	-1	-2	0	0	0	0	0	0	0
Ogfod3	0	0	0	-3	0	0	0	0	0	0	0
Ssr1	0	0	0	-3	0	0	0	0	0	0	0
Clec4a	0	0	0	-3	0	0	0	0	0	0	0
C1s1	0	0	0	-3	0	0	0	0	0	0	0
Lrfn4	0	0	0	-3	0	0	0	0	0	0	0
Tinagl1	0	0	0	-3	0	0	0	0	0	0	0
Zmym3	0	0	0	2	0	0	0	0	0	0	0
Itgb3	0	0	0	2	0	0	0	0	0	0	0
Itpr1	0	0	0	2	0	0	0	0	0	0	0
Serpini1	0	0	0	2	0	0	0	0	0	0	0
Atad1	0	0	0	2	0	0	0	0	0	0	0
Sumf1	0	0	0	2	0	0	0	0	0	0	0
Cldnd1	0	0	0	2	0	0	0	0	0	0	0
Colgalt1	2	0	0	2	0	0	0	0	0	0	0
Magt1	0	0	0	2	0	0	0	0	0	0	0
Alg13	0	0	0	2	0	0	0	0	0	0	0
Smarcc1	0	0	0	2	0	0	0	0	0	0	0
Fxr1	0	0	0	2	0	0	0	0	0	0	0
Ero1b	0	0	0	2	0	0	0	0	0	0	0
Proc	0	0	0	2	0	0	0	0	0	0	0
Fam209	0	0	0	1	0	0	0	1	0	0	0
Cln5	0	0	1	1	0	0	0	0	0	0	0
Cemip2	0	0	-1	1	0	0	0	0	0	0	0
Ostf1	0	-1	0	1	0	0	0	0	0	0	0
Rpl26	0	1	0	1	0	0	0	0	0	0	0
Itpr3	0	0	1	1	0	0	0	0	0	0	0
Sap30bp	0	0	0	0	0	0	0	0	0	0	2
Smc4	0	0	0	0	0	2	0	0	0	0	0
Rbpj	0	0	0	0	0	0	0	0	0	0	2
Gigyf1	1	0	0	0	0	2	0	0	0	0	0
Col4a1	0	-1	0	0	0	0	0	0	0	0	1
Mtus2	0	0	1	0	1	0	0	0	0	0	0
Luc7l3	0	0	0	0	0	2	0	0	0	0	0
Tmem63a	0	2	0	0	0	0	0	0	0	0	0
Atl3	0	-2	0	0	0	0	0	0	0	0	0
Cpe	0	-1	0	-1	0	0	0	0	0	0	0
Canx	0	0	0	-1	0	1	0	0	0	0	0
Sil1	0	0	0	-2	0	0	0	0	0	0	0
Txndc15	0	0	0	-2	0	0	0	0	0	0	0
Pigt	0	0	0	-2	0	0	0	0	0	0	0
Cers6	0	0	0	-2	0	0	0	0	0	0	0
Cherp	0	0	0	-2	0	0	0	0	0	0	0
Itgbl1	0	0	0	-2	0	0	0	0	0	0	0
Adam12	0	0	0	-2	0	0	0	0	0	0	0
Sparc	0	0	0	-2	0	0	0	0	0	0	0
Fut11	0	0	0	-2	0	0	0	0	0	0	0
Sod3	0	0	0	-2	0	0	0	0	0	0	0
Ptprk	0	0	0	-2	0	0	0	0	0	0	0
Pomgnt2	0	0	0	-2	0	0	0	0	0	0	0
Lrpap1	0	0	0	-2	0	0	0	0	0	0	0
Angpt1	0	0	0	-2	0	0	0	0	0	0	0
Ccdc73	0	0	0	-2	0	0	0	0	0	0	0
Bud13	0	0	0	-2	0	0	0	0	0	0	0
Cst3	0	0	0	-2	0	0	0	0	0	0	0
H6pd	1	0	0	1	0	0	0	0	0	0	0
Ostm1	0	0	0	1	0	0	0	0	0	0	0
Bod1l	0	0	0	1	0	0	0	0	0	0	0
Creb3l2	0	0	0	1	0	0	0	0	0	0	0
Insr	0	0	0	1	0	0	0	0	0	0	0
St6galnac6	0	0	0	1	0	0	0	0	0	0	0
Tmem9	0	0	0	1	0	0	0	0	0	0	0
Dnajc21	0	0	0	1	0	0	0	0	0	0	0
Nploc4	0	0	0	1	0	0	0	0	0	0	0
Amigo2	0	0	0	1	0	0	0	0	0	0	0
Ddx10	0	0	0	1	0	0	0	0	0	0	0
Uggt1	0	0	0	1	0	0	0	0	0	0	0
Rhbdf2	0	0	0	1	0	0	0	0	0	0	0
Tp63	0	0	0	1	0	0	0	0	0	0	0
Chst10	0	0	0	1	0	0	0	0	0	0	0
Dst	0	0	0	1	0	0	0	0	0	0	0
Gsk3a	0	0	0	1	0	0	0	0	0	0	0
Ern1	0	0	0	1	0	0	0	0	0	0	0
Naxd	0	0	0	1	0	0	0	0	0	0	0
Tmem231	0	0	0	1	0	0	0	0	0	0	0
Pttg1ip	0	0	0	1	0	0	0	0	0	0	0
Vcpip1	0	0	0	1	0	0	0	0	0	0	0
Sltm	0	0	0	1	0	0	0	0	0	0	0
Mog	0	0	0	1	0	0	0	0	0	0	0
Lmf2	0	0	0	1	0	0	0	0	0	0	0
Ttc17	0	0	0	1	0	0	0	0	0	0	0
Rpl37	0	0	0	1	0	0	0	0	0	0	0
*CK024	0	0	0	1	0	0	0	0	0	0	0
Pdgfc	0	0	0	1	0	0	0	0	0	0	0
Slc9a1	1	0	0	1	0	0	0	0	0	0	0
Itfg1	0	0	0	1	0	0	0	0	0	0	0
Ubtfl1	0	0	0	1	0	0	0	0	0	0	0
Agps	0	0	0	1	0	0	0	0	0	0	0
Ficd	0	0	0	1	0	0	0	0	0	0	0
Fuca2	0	0	0	1	0	0	0	0	0	0	0
Plxna1	-1	0	0	1	0	0	0	0	0	0	0
Tctn1	0	0	0	1	0	0	0	0	0	0	0
Hexb	0	0	0	1	0	0	0	0	0	0	0
Rnf2	0	0	0	0	0	0	0	0	0	0	1
Lgmn	0	0	1	0	0	0	0	0	0	0	0
Nufip2	0	0	0	0	0	0	0	0	0	0	1
Unc119	0	0	1	0	0	0	0	0	0	0	0
Ppargc1a	0	-1	0	0	0	0	0	0	0	0	0
Picalm	0	0	0	0	0	0	0	0	0	0	1
Tubb5	0	0	0	0	0	1	0	0	0	0	0
Btbd10	1	0	-1	0	0	0	0	0	0	0	0
Hnrnpd	0	0	0	0	0	1	0	0	0	0	0
Ppt2	0	0	0	0	0	0	0	-1	0	0	0
Polr1a	0	0	0	0	-1	0	0	0	0	0	0
Rnf213	0	0	0	0	-1	0	0	0	0	0	0
Tagln2	0	0	0	0	0	-1	0	0	0	0	0
Fam20a	0	-1	0	0	0	0	0	0	0	0	0
Rpl29	0	0	-1	0	0	0	0	0	0	0	0
Enpp1	0	0	0	0	-1	0	0	0	0	0	0
Fzd2	0	-1	0	0	0	0	0	0	0	0	0
Fkbp14	0	0	0	0	0	0	0	-1	0	0	0
Clasp2	0	0	-1	0	0	0	0	0	0	0	0
Slc12a9	0	-1	0	0	0	0	0	0	0	0	0
Cds2	0	0	0	0	0	0	-1	0	0	0	0
Crlf1	0	0	0	-1	0	0	0	0	0	0	0
Fgf6	0	0	0	-1	0	0	0	0	0	0	0
Tor1aip1	2	0	0	-1	0	0	0	0	0	0	0
Clptm1	0	0	0	-1	0	0	0	0	0	0	0
Emc10	0	0	0	-1	0	0	0	0	0	0	0
Sppl2a	0	0	0	-1	0	0	0	0	0	0	0
Slx4	0	0	0	-1	0	0	0	0	0	0	0
Cd1d1	0	0	0	-1	0	0	0	0	0	0	0
H60c	0	0	0	-1	0	0	0	0	0	0	0
Defa2	0	0	0	-1	0	0	0	0	0	0	0
Kiaa0319l	0	0	0	-1	0	0	0	0	0	0	0
Sgcb	0	0	0	-1	0	0	0	0	0	0	0
Efemp2	0	0	0	-1	0	0	0	0	0	0	0
Masp1	0	0	0	-1	0	0	0	0	0	0	0
Enpp3	0	0	0	-1	0	0	0	0	0	0	0
Minpp1	0	0	0	-1	0	0	0	0	0	0	0
Klk1b22	0	0	0	-1	0	0	0	0	0	0	0
Dcn	0	0	0	-1	0	0	0	0	0	0	0
Pofut1	0	0	0	-1	0	0	0	0	0	0	0
Tram2	0	0	0	-1	0	0	0	0	0	0	0
Calr	0	0	0	-1	0	0	0	0	0	0	0
Mogs	0	0	0	-1	0	0	0	0	0	0	0
Kif5b	0	0	0	-1	0	0	0	0	0	0	0
G3bp2	0	0	0	-1	0	0	0	0	0	0	0
Emilin2	0	0	0	-1	0	0	0	0	0	0	0
Slc12a2	0	0	0	-1	0	0	0	0	0	0	0
Rufy1	0	0	0	-1	0	0	0	0	0	0	0
Dpp7	0	0	0	-1	0	0	0	0	0	0	0
Agmo	0	0	0	-1	0	0	0	0	0	0	0
Aoc3	0	0	0	-1	0	0	0	0	0	0	0
Evc2	0	0	0	-1	0	0	0	0	0	0	0
Hnrnpu	0	0	0	-1	0	0	0	0	0	0	0
Dag1	0	0	0	-1	0	0	0	0	0	0	0
Plb1	1	0	0	0	0	0	0	0	0	0	0
Ly75	0	0	0	0	0	0	0	0	0	0	0
Ecm1	0	0	0	0	0	0	0	0	0	0	0
Edem3	0	0	0	0	0	0	0	0	0	0	0
Nipbl	0	0	0	0	0	0	0	0	0	0	0
Lmna	1	0	0	0	0	0	0	0	0	0	0
Ptprs	0	0	0	0	0	0	0	0	0	0	0
Gse1	1	0	0	0	0	0	0	0	0	0	0
Numa1	0	0	0	0	0	0	0	0	0	0	0
Hcfc1	0	0	0	0	0	0	0	0	0	0	0
Efcab14	0	0	0	0	0	0	0	0	0	0	0
B3galnt1	0	0	0	0	0	0	0	0	0	0	0
Ccdc171	-2	0	0	0	0	0	0	0	0	0	0
Pdlim5	-1	0	0	0	0	0	0	0	0	0	0
Usp32	-1	0	0	0	0	0	0	0	0	0	0
Cwc22	-1	0	0	0	0	0	0	0	0	0	0

### Sheet: Table S2
names	O-Fuc	O-Glycan	O-HexNAc	O-SIA	O-Sia-Fuc
Ctsl	3	0	0	7	5
Vim	0	0	-1	0	7
Set	-38	0	0	-5	-2
Col4a1	-1	-1	0	0	-7
Hspa5	0	-1	0	-6	0
Sec62	2	0	0	0	5
Calu	-9	-3	0	-3	2
Col5a1	-14	-3	0	-3	-2
Col1a1	-52	-13	0	-4	-1
Ctsb	-1	3	0	-3	1
Eef1d	0	0	0	0	4
Slc3a2	0	0	0	-3	-1
Col2a1	0	-1	0	0	-4
Col5a2	0	-1	0	-1	-3
Arsb	0	3	0	-3	0
Luc7l3	0	0	0	0	3
Ctsa	0	0	0	-2	-1
Lrp1	3	0	0	0	-2
Igf2r	1	0	0	0	-2
Pofut2	0	0	0	0	2
Kmt2d	0	0	0	2	0
Stt3b	0	0	0	0	2
G3bp2	0	0	0	0	2
Iws1	0	0	0	0	2
Fxr1	0	0	0	0	2
Prkcsh	0	0	0	1	1
Hsp90aa1	0	0	0	-1	1
Vsig8	0	0	0	-2	0
Acad9	0	0	0	-2	0
Myh10	0	0	0	-2	0
Wdr33	0	0	0	0	-2
Colec12	-1	0	0	0	-2
Col1a2	-7	0	0	-2	0
Colgalt1	0	-1	0	1	1
Timp1	0	-1	0	0	-2
Fn1	-7	-1	0	0	2
Fkbp10	0	-2	0	1	1
Ncl	-2	11	0	0	-1
Bclaf1	0	5	0	1	0
Hnrnpa2b1	-2	4	0	0	-1
Canx	1	2	0	0	-1
Npm1	0	2	0	1	0
Atp5f1a	-1	2	0	-1	0
Calr	11	0	0	0	-1
Ero1a	2	0	0	-1	0
Hsp90b1	2	0	0	0	-1
Pgk1	1	0	0	0	-1
Smdt1	0	0	0	1	0
Nkx2-4	0	0	0	0	1
Cltc	0	0	0	1	0
Esd	0	0	0	1	0
Ikbip	0	0	0	1	0
Hyal2	0	0	0	1	0
H2ax	0	0	0	0	1
Cdk12	0	0	0	1	0
Hdgfl2	0	0	0	0	1
Arhgap17	0	0	0	1	0
Mrc2	0	0	0	0	1
Eprs1	0	0	0	1	0
Pafah1b3	0	0	0	1	0
Znf609	0	0	0	1	0
Ilf3	0	0	0	0	1
Ube4b	0	0	0	0	1
Abcc1	0	0	0	1	0
Pom121	0	0	0	0	1
Glmp	0	0	0	1	0
Gfap	0	0	0	0	1
St6galnac5	0	0	0	1	0
Zcchc14	0	0	0	1	0
Nek9	0	0	0	0	1
Thrap3	0	0	0	1	0
Dync1h1	0	0	0	0	1
Ttc1	0	0	0	-1	0
Plbd2	0	0	0	0	-1
Apobr	0	0	0	0	-1
Cbx1	0	0	0	0	-1
Prr12	0	0	0	-1	0
Xlr3c	0	0	0	-1	0
Hmgn5	0	0	0	0	-1
Sypl1	0	0	0	0	-1
Pfn1	0	0	0	0	-1
Rap1gds1	0	0	0	-1	0
Gaa	0	0	0	-1	0
Ddx46	0	0	0	0	-1
Fat4	0	0	0	-1	0
Cpe	0	0	0	-1	0
Pebp1	0	0	0	0	-1
Eif3e	0	0	0	0	-1
Kcne3	0	0	0	0	-1
Acta1	-1	0	0	1	0
Serbp1	-1	0	0	1	0
Basp1	-2	0	0	0	-1
Rcn3	-5	0	0	-1	0
Nisch	0	-1	0	0	1
Eno2	0	-1	0	-1	0
Lnpep	0	-1	-1	-1	0
P3h1	0	-1	0	-1	0
Ddx5	0	-1	0	-1	0
Hsp90ab1	-1	-1	0	-1	0
Pdia4	0	-4	0	-1	0
Hmgn2	0	9	0	0	0
Arhgdib	0	2	0	0	0
Rps12	0	2	0	0	0
Srek1	0	2	0	0	0
Setd1a	0	2	0	0	0
Tor1aip1	0	2	0	0	0
Hmgn1	0	2	0	0	0
Itprip	0	2	0	0	0
Pkm	0	2	1	0	0
Gigyf2	-1	2	0	0	0
Prrc2b	-4	2	0	0	0
Actbl2	1	1	0	0	0
Emc10	0	1	0	0	0
Ppp2r1a	0	1	0	0	0
P4hb	0	1	0	0	0
Nolc1	0	1	0	0	0
Eif3a	0	1	0	0	0
Hdgfl3	0	1	0	0	0
Peak1	0	1	0	0	0
Dnttip2	0	1	0	0	0
Ralb	0	1	0	0	0
Pdzk1	0	1	0	0	0
Adgrv1	0	1	0	0	0
Plod3	0	1	0	0	0
Mcm4	0	1	0	0	0
Synrg	0	1	0	0	0
Myh14	0	1	0	0	0
Larp4	0	1	0	0	0
Rhoj	0	1	0	0	0
Lamc1	0	1	0	0	0
Ier5l	0	1	0	0	0
Megf8	0	1	0	0	0
Iqgap1	0	1	0	0	0
Rps14	-1	1	0	0	0
H2bc14	-1	1	0	0	0
Hist2h2aa1	-1	1	0	0	0
Cers2	-2	1	0	0	0
Rps6	-2	1	0	0	0
Tubb5	-2	1	0	0	0
Tex2	6	0	0	0	0
Mfap3l	5	0	0	0	0
Col19a1	4	0	0	0	0
Hdgf	3	0	0	0	0
Golim4	3	0	0	0	0
Psat1	2	0	0	0	0
Tmco5a	2	0	0	0	0
Hnrnpu	2	0	0	0	0
Tgoln1	2	0	0	0	0
Eno1	2	0	0	0	0
Map1b	2	0	0	0	0
Abcf1	1	0	0	0	0
Cnot1	1	0	0	0	0
Matr3	1	0	0	0	0
Wdr1	1	0	0	0	0
Angptl2	1	0	0	0	0
Tubb6	1	0	0	0	0
Rps5	1	0	0	0	0
Ptbp3	1	0	0	0	0
Nptn	1	0	0	0	0
Vwf	1	0	0	0	0
Snd1	1	0	0	0	0
Tnks1bp1	1	0	0	0	0
Eef1a1	1	0	0	0	0
Oxct1	1	0	0	0	0
Sel1l	1	0	0	0	0
Nucks1	1	0	0	0	0
Eef2	1	0	0	0	0
Serpinb6	1	0	0	0	0
Sqstm1	1	0	0	0	0
Purb	1	0	0	0	0
Cyp2a12	1	0	0	0	0
Ptgs2	1	0	0	0	0
Xpot	1	0	0	0	0
Lap3	1	0	0	0	0
Cct2	1	0	0	0	0
Glrx3	1	0	0	0	0
Fbl	1	0	0	0	0
Lrp1b	1	0	0	0	0
Epb41l2	1	0	0	0	0
Cdc42bpb	1	0	0	0	0
Sftpd	1	0	0	0	0
Btf3	0	0	1	0	0
Prpf38b	0	0	0	0	0
Hnrnpa3	0	0	0	0	0
Actg1	0	0	0	0	0
Erp44	0	0	0	0	0
Nup50	0	0	0	0	0
Hnrnpul1	0	0	0	0	0
Hspa4	0	0	0	0	0
Hcfc1	0	0	0	0	0
Tuba1c	0	0	0	0	0
Macroh2a1	0	0	-2	0	0
Zyx	0	0	-1	0	0
Kif26a	0	0	-1	0	0
Pdap1	-1	0	3	0	0
Itgav	-1	0	0	0	0
Actn1	-1	0	0	0	0
Actb	-1	0	0	0	0
Uggt1	-1	0	0	0	0
Lima1	-1	0	0	0	0
Apmap	-1	0	0	0	0
Chd4	-1	0	0	0	0
Styxl2	-1	0	0	0	0
Neurod4	-1	0	0	0	0
Rtn4	-1	0	0	0	0
Celsr2	-1	0	0	0	0
Atp6ap1	-1	0	0	0	0
Pmpca	-1	0	0	0	0
Lamb1	-1	0	0	0	0
Lmna	-1	0	0	0	0
Cfap44	-1	0	0	0	0
Sptbn1	-1	0	0	0	0
Copg2	-1	0	0	0	0
Bag3	-1	0	0	0	0
Kit	-1	0	0	0	0
Rps23	-1	0	0	0	0
Sfpq	-1	0	0	0	0
Stab1	-1	0	0	0	0
Ptma	-1	0	0	0	0
Pign	-1	0	0	0	0
Plec	-1	0	0	0	0
Cfl1	-1	0	0	0	0
Smc5	-1	0	0	0	0
Nap1l4	-1	0	0	0	0
Lman2	-2	0	0	0	0
Fbln2	-2	0	0	0	0
Slc25a5	-3	0	0	0	0
Plxnb2	-4	0	0	0	0
Tuba1b	-6	0	0	0	0
Hyou1	5	-1	0	0	0
Crtap	3	-1	0	0	0
Cap1	1	-1	0	0	0
Actn3	0	-1	0	0	0
Smc4	0	-1	0	0	0
Eif3b	0	-1	0	0	0
Septin2	0	-1	0	0	0
Psip1	0	-1	0	0	0
Ubqln2	0	-1	0	0	0
Erlin1	0	-1	0	0	0
Gsn	0	-1	0	0	0
Eno3	0	-1	0	0	0
Hnrnpa1	0	-1	0	0	0
Atp5f1b	0	-1	0	0	0
Lime1	0	-1	0	0	0
Arf2	0	-1	0	0	0
Rab35	0	-1	0	0	0
Anxa5	0	-1	0	0	0
Ppp4r2	0	-1	0	0	0
Mcm6	0	-1	0	0	0
Akap8	0	-1	0	0	0
Ldha	0	-1	0	0	0
Mtch1	0	-1	0	0	0
Tuba4a	0	-1	0	0	0
Asah1	0	-1	0	0	0
Hnrnpf	0	-1	0	0	0
Ssr1	0	-1	0	0	0
Actc1	0	-1	0	0	0
Cd109	0	-1	0	0	0
Lypla1	0	-1	0	0	0
Hspa2	0	-1	0	0	0
Hsph1	-1	-1	0	0	0
Tnrc6b	-9	-1	0	0	0
Col3a1	-23	-1	0	0	0
Arhgef40	1	-2	0	0	0
Ogfr	0	-2	0	0	0
Hist1h2af	0	-2	0	0	0
Fkbp9	0	-2	0	0	0
Txn	0	-2	0	0	0
Scarb2	0	-2	0	0	0
Cct5	0	-2	0	0	0
Col6a1	-1	-2	0	0	0
Ptms	0	-3	0	0	0
Myh9	-1	-3	0	0	0

### Sheet: Table S3
names	N-Complex	N-ER-Type	N-Fuc	N-high-mannose	N-Hybrid	N-NA	N-Phospho	N-SIA	N-Sia-Fuc	N-Trunkated
Lrp1	2	0	1	22	2	0	0	89	-1	0
Lamp1	1	0	-1	7	0	0	0	46	7	0
Igf2r	0	6	-1	19	0	0	0	40	10	0
Itgb1	1	-7	-2	10	0	-1	0	47	0	0
Lamp2	-9	-1	0	1	6	0	0	35	0	1
Fn1	-1	-1	-24	-10	0	-1	0	18	8	0
Mrc2	0	1	0	-1	0	0	0	19	6	0
Cd63	-1	5	0	5	0	-2	0	19	4	0
Alcam	0	1	0	0	0	0	0	20	1	0
Emb	0	0	0	5	3	0	0	17	0	0
M6pr	0	-3	0	3	0	0	0	15	2	0
Cd44	0	0	0	0	0	0	0	9	5	0
Tm9sf3	0	0	0	0	2	0	0	13	0	0
Cspg4	0	0	0	0	0	0	0	13	0	0
Bsg	0	0	0	-3	0	0	0	12	0	0
Nptn	-1	0	0	3	0	0	0	11	0	0
Glg1	0	0	0	0	2	0	0	10	0	0
Itga6	1	0	0	4	2	0	0	9	0	0
Sypl1	0	0	0	0	0	0	0	8	1	0
Itga2	0	-1	2	-2	0	0	0	6	1	0
Slc39a14	0	0	0	2	0	0	0	7	0	0
Vcam1	0	0	0	0	0	0	0	6	0	0
Igsf8	0	0	0	0	0	0	0	6	0	0
Fzd3	0	0	1	1	0	0	0	3	2	0
Cpd	0	0	0	0	0	0	0	5	0	0
Gpc1	0	0	0	0	0	0	0	5	0	0
Fbln2	0	0	0	-4	0	0	0	-5	0	0
Fkbp10	-4	0	-2	-3	0	-1	-1	4	0	0
Cd109	0	0	0	2	0	0	0	4	0	0
Mfge8	0	0	0	0	0	0	0	4	0	0
Egr2	0	0	0	0	0	0	0	3	1	0
Itga5	0	0	0	7	0	0	0	4	0	0
Stt3a	0	2	0	10	0	0	0	4	0	0
Ctsa	0	0	0	-1	0	0	0	4	0	0
Slc3a2	0	1	0	0	0	0	0	4	0	0
Epha2	0	0	0	0	0	0	0	3	0	0
Colec12	0	0	0	2	0	0	0	3	0	0
Glmp	0	0	0	0	0	1	0	3	0	0
Plaur	0	0	0	0	0	0	0	3	0	0
Man2a1	0	0	0	1	0	0	0	-3	0	0
Scarb1	0	1	0	1	0	0	0	2	0	0
Nsmf	0	0	0	0	0	0	0	2	0	0
Scarb2	0	0	0	6	0	0	0	2	0	0
Msln	0	0	0	3	0	0	0	2	0	0
Itgav	0	0	0	0	0	0	0	2	0	0
Gla	0	0	0	0	0	0	0	1	1	0
Spire2	0	0	0	0	0	0	0	2	0	0
Efnb2	0	-1	0	0	0	0	0	2	0	0
Ncam1	0	0	0	0	0	0	0	2	0	0
Hs2st1	0	0	0	0	0	0	0	-2	0	0
Cubn	0	0	0	0	0	0	0	1	0	0
Tspan3	0	0	1	1	0	0	0	1	0	0
Lamb1	0	0	0	-3	0	0	0	-1	0	0
P3h4	0	0	0	1	0	0	0	1	0	0
Poglut3	0	0	0	-2	0	0	0	-1	0	0
Adam9	0	0	0	-1	0	0	0	1	0	0
Emc1	0	-1	0	4	0	0	0	-1	0	0
Eif3l	0	0	0	0	0	0	0	1	0	0
Slco2a1	0	-1	0	1	0	0	0	1	0	0
Gabbr1	0	1	0	3	0	0	0	0	-1	0
Tpp1	0	0	0	3	0	0	-2	1	0	0
Ero1a	0	-3	0	8	0	0	0	0	1	0
Tfrc	0	0	0	-1	0	0	0	1	0	0
Aebp1	0	0	0	0	0	0	0	-1	0	0
Nceh1	0	0	0	-2	0	0	0	1	0	0
Procr	0	0	0	0	0	0	0	1	0	0
Ppp1r12b	0	0	0	0	0	0	0	0	1	0
St3gal1	0	0	0	0	0	0	0	1	0	0
Enpp3	0	0	0	0	0	0	0	1	0	0
Mettl17	0	0	0	0	0	0	0	1	0	0
ADGRF3	0	0	0	0	0	0	0	1	0	0
Qki	0	0	0	0	0	0	0	1	0	0
Erlin1	0	0	0	-2	0	0	0	-1	0	0
Tmed9	0	0	-2	-5	0	0	0	1	0	0
Cd276	0	0	0	0	0	0	0	1	0	0
Bcl11b	0	0	0	0	0	0	0	-1	0	0
Mphosph8	0	0	0	0	0	0	0	-1	0	0
Tm9sf4	0	0	0	0	0	0	0	-1	0	0
Tlr4	0	0	0	0	0	0	0	-1	0	0
Ogfod3	0	0	0	2	0	0	0	0	0	0
Serpinh1	0	0	2	4	0	0	1	0	0	0
H6pd	0	0	0	1	0	0	0	0	0	0
Ggcx	0	0	0	5	0	0	0	0	0	0
Gaa	0	0	0	4	0	0	-4	0	0	0
Mia3	0	0	0	1	0	0	0	0	0	0
Stt3b	0	-1	0	0	0	0	0	0	0	0
Atrn	0	0	0	2	0	0	0	0	0	0
Pofut2	0	0	0	1	0	0	0	0	0	0
Hyou1	0	0	1	23	0	0	0	0	0	0
Wnt5a	0	-1	0	0	0	0	0	0	0	0
Gns	0	0	0	3	0	0	2	0	0	0
H2-L	0	1	0	0	0	0	0	0	0	0
Itgb3	0	0	0	2	0	0	0	0	0	0
Plpp2	0	0	0	5	0	0	0	0	0	0
Twsg1	0	0	0	2	0	0	0	0	0	0
Creg1	0	0	0	0	0	0	-1	0	0	0
Pttg1ip	0	0	-1	6	0	0	0	0	0	0
Tmx3	0	0	0	0	0	0	0	0	0	0
Bmp1	0	0	0	2	0	0	0	0	0	0
Tmpo	0	1	0	0	0	0	0	0	0	0
Ptgs2	0	0	0	-2	0	0	0	0	0	0
Acp2	0	1	0	2	0	0	0	0	0	0
Thbs2	0	0	0	2	0	0	0	0	0	0
Itgb2	0	0	0	0	0	0	0	0	0	0
Cacna2d1	0	0	0	3	0	0	0	0	0	0
Adam17	0	0	0	4	0	0	0	0	0	0
Itgb7	0	1	0	-2	0	0	0	0	0	0
Rnaset2a	0	0	0	2	0	0	0	0	0	0
Creld2	0	0	0	-1	0	0	0	0	0	0
Nop56	0	-1	0	4	0	0	0	0	0	0
Fgf6	0	0	0	1	0	0	0	0	0	0
Scara5	0	0	0	0	0	0	0	0	0	0
Erlin2	0	0	0	0	0	0	0	0	0	0
FRRS1	0	0	0	2	0	0	0	0	0	0
Sil1	0	0	0	0	0	0	0	0	0	0
Klra4	0	0	0	5	0	0	0	0	0	0
H2-K1	0	-3	0	3	0	0	0	0	0	0
Naga	0	0	0	3	0	0	0	0	0	0
Lamc1	0	0	0	-1	0	0	0	0	0	0
Tnc	0	0	0	2	0	0	0	0	0	0
Ano6	0	-2	0	4	0	0	0	0	0	0
Igf1r	0	0	0	2	0	0	0	0	0	0
Plod2	0	0	0	8	0	0	0	0	0	0
Ctsb	0	0	0	2	0	0	0	0	0	0
Tmtc4	0	0	0	3	0	0	0	0	0	0
Col1a1	0	0	0	1	0	0	0	0	0	0
Pign	0	0	0	3	0	0	0	0	0	0
Pdpn	0	0	0	1	0	0	0	0	0	0
Nptxr	0	1	0	-1	0	0	0	0	0	0
Prl2c2	0	0	0	-1	0	0	-1	0	0	0
Poglut2	0	0	0	1	0	0	1	0	0	0
Thbs1	0	0	0	0	0	0	0	0	0	0
Tm2d3	0	0	0	2	0	0	0	0	0	0
Pxdn	0	0	0	0	0	0	0	0	0	0
Hsp90b1	0	0	-1	25	0	0	0	0	0	0
Adgra2	0	1	0	0	0	0	0	0	0	0
Hspg2	0	0	0	-4	0	0	0	0	0	0
Mxra8	0	0	0	-1	0	0	0	0	0	0
P3h1	0	0	0	1	0	0	0	0	0	0
Tor1aip1	0	0	0	-1	0	0	0	0	0	0
Sun2	0	0	0	3	0	0	0	0	0	0
Clptm1l	0	0	0	5	0	0	0	0	0	0
Clec4a	0	0	0	0	0	0	0	0	0	0
Lama4	0	0	0	2	0	0	0	0	0	0
Asah1	0	0	0	4	0	0	-2	0	0	0
Sema7a	0	1	0	2	0	0	0	0	0	0
Ly75	0	0	0	2	0	0	0	0	0	0
Npc1	0	2	0	1	0	0	0	0	0	0
Tgfb3	0	0	0	1	0	0	0	0	0	0
Col5a2	0	0	0	0	0	0	0	0	0	0
Crtap	0	0	0	-2	0	0	-1	0	0	0
Poglut1	0	0	0	1	0	0	0	0	0	0
Pcyox1	0	0	0	11	0	0	-1	0	0	0
Os9	0	0	0	-3	0	0	0	0	0	0
Adam10	0	0	0	2	0	0	0	0	0	0
Sel1l	0	0	0	0	0	0	0	0	0	0
Ncln	1	0	0	1	0	0	0	0	0	0
Plod1	0	0	0	3	0	0	0	0	0	0
Plod3	0	0	0	14	0	0	0	0	0	0
Sema4b	0	0	0	1	0	0	0	0	0	0
Tmem245	0	0	0	0	0	0	0	0	0	0
Ssr2	0	1	0	2	0	0	0	0	0	0
Ltbp3	0	0	0	0	0	0	0	0	0	0
Tmtc3	0	0	0	-1	0	0	0	0	0	0
Il1rl1	0	0	0	0	0	0	0	0	0	0
Tor2a	0	0	0	0	0	0	0	0	0	0
Nomo1	0	0	0	-2	0	0	0	0	0	0
Col5a1	0	0	0	-3	0	0	0	0	0	0
Hexa	0	0	0	-1	0	0	0	0	0	0
Pon2	0	0	0	0	0	0	0	0	0	0
Pigs	0	0	0	0	0	0	0	0	0	0
Ncstn	0	3	0	18	0	0	0	0	0	0
Hspa13	0	0	0	3	0	0	0	0	0	0
Cdh2	0	0	0	1	0	0	0	0	0	0
Stim1	0	0	0	0	0	0	0	0	0	0
Mog	0	0	0	2	0	0	0	0	0	0
Cpe	0	0	0	1	0	0	0	0	0	0
Timp1	0	0	0	1	0	0	0	0	0	0
Pgap1	0	0	0	1	0	0	0	0	0	0
Lpin3	0	0	0	0	0	1	0	0	0	0
P4ha1	0	0	0	0	0	0	0	0	0	0
Tenm4	0	0	0	2	0	0	0	0	0	0
Tmem106b	0	0	0	4	0	0	0	0	0	0
Angptl2	0	0	0	0	0	0	0	0	0	0
Apmap	0	0	0	0	0	0	0	0	0	0
Itga3	0	0	0	9	1	0	0	0	0	0
Ctsz	0	0	0	0	0	0	1	0	0	0
Psap	0	0	0	1	0	0	0	0	0	0
Ctsd	0	0	0	-2	0	0	-8	0	0	0
P4ha2	0	0	0	0	0	0	0	0	0	0
Colgalt1	0	0	0	3	0	0	0	0	0	0
Ikbip	0	0	0	-2	0	0	0	0	0	0
Dnajc21	0	0	0	1	0	0	0	0	0	0
P2rx4	0	0	0	1	0	0	0	0	0	0
Ctsl	0	-2	0	0	0	0	1	0	0	0
Tor1aip2	0	0	0	6	0	0	0	0	0	0
Gusb	0	0	0	6	0	0	0	0	0	0
Bgn	0	1	0	1	0	0	0	0	0	0
Clptm1	0	0	0	2	0	0	0	0	0	0
Slc12a7	0	0	0	1	0	0	0	0	0	0
Fkbp9	0	0	0	24	0	0	0	0	0	0
Rpn2	0	0	0	-2	0	1	0	0	0	0
Emc10	0	0	0	1	0	0	0	0	0	0
Ptgs1	0	0	0	10	0	0	0	0	0	0
Magt1	0	0	0	-3	0	0	0	0	0	0
Lnpep	0	0	0	2	0	0	0	0	0	0
Znf524	0	0	0	1	0	0	0	0	0	0
Ppargc1a	0	0	0	0	0	0	0	0	0	0
Tor1b	0	0	0	1	0	0	0	0	0	0
Ostm1	0	0	0	4	0	0	0	0	0	0
Lmf2	0	0	0	2	0	0	0	0	0	0
Grn	0	0	0	1	0	0	0	0	0	0
Itgbl1	0	0	0	1	0	0	0	0	0	0
Fam209	0	0	0	0	0	0	1	0	0	0
Abca2	0	0	0	1	0	0	0	0	0	0
Ppt1	0	0	0	0	0	0	1	0	0	0
Slc39a6	0	0	0	1	0	0	0	0	0	0
Csf1	0	0	0	-1	0	0	0	0	0	0
Loxl3	0	0	0	-1	0	0	0	0	0	0
Ddx20	0	0	0	1	0	0	0	0	0	0
Suco	0	0	0	1	0	0	0	0	0	0
B3glct	0	0	0	0	0	0	0	0	0	0
Slc12a4	0	1	0	0	0	0	0	0	0	0
Man2b1	0	-1	0	-1	0	0	0	0	0	0
Smg9	0	0	0	-1	0	0	0	0	0	0
Nrcam	0	-1	0	0	0	0	0	0	0	0
Tmed4	0	1	0	0	0	0	0	0	0	0
Ssr1	0	0	0	-1	0	0	0	0	0	0
Clasp2	0	0	-1	0	0	0	0	0	0	0
Abcb10	0	0	0	-1	0	0	0	0	0	0
Numa1	0	0	0	0	0	0	0	0	0	-1
Slc12a2	0	0	0	-1	0	0	0	0	0	0
Tbc1d14	0	0	0	0	0	-3	0	0	0	0
Rpn1	0	-1	0	-19	0	0	0	0	0	0
Dlg1	0	0	0	-1	0	0	0	0	0	0
Tmem131	0	0	0	-1	0	0	0	0	0	0
Tmem9	0	-1	0	-2	0	0	0	0	0	0
Sap30bp	0	0	0	0	0	0	0	0	0	-1
Evi2a	0	0	0	-1	0	0	0	0	0	0
Ltbp1	0	0	0	-1	0	0	0	0	0	0
Sumf1	0	0	0	-1	0	0	0	0	0	0
Ggh	0	0	0	-2	0	0	0	0	0	0
Thy1	0	0	0	-1	0	0	0	0	0	0
Atf6b	0	0	0	-1	0	0	0	0	0	0
Pon3	0	0	0	-2	0	0	0	0	0	0
Rcn3	0	0	0	-1	0	0	0	0	0	0
Rnf2	-2	0	0	0	0	0	0	0	0	0
Gvin1	0	0	0	0	0	-1	0	0	0	0
Pigt	0	0	0	-3	0	0	0	0	0	0
Calu	0	0	0	0	0	-1	0	0	0	0
Gpnmb	0	0	0	-1	0	0	0	0	0	0
Psip1	0	0	0	-1	0	0	0	0	0	0
Ostf1	0	0	0	-1	0	0	0	0	0	0
Dnm3	0	0	0	-1	0	0	0	0	0	0
Plxnb2	0	0	0	-1	0	0	0	0	0	0
Nipa1	0	0	0	0	0	-1	0	0	0	0
Rps14	-1	0	0	0	0	0	0	0	0	0

### Sheet: Table S4
names	N-Complex	N-ER-Type	N-Fuc	N-high-mannose	N-Hybrid	N-Pauci	N-Phospho	N-SIA	N-Sia-Fuc	N-Trunkated
ANPEP	-40	0	-10	12	13	-2	0	122	12	0
CD151	-2	2	0	23	1	0	0	83	0	0
ITGB1	-14	0	0	70	0	-7	0	60	12	1
ITGA3	-24	-4	-3	-32	2	0	0	40	8	0
ITGA2	-4	-2	-4	-13	0	0	0	29	6	0
EGFR	-4	0	0	6	0	0	0	29	4	0
LAMP2	-10	-4	-15	-21	5	-9	0	29	1	0
HS2ST1	0	1	2	-14	0	0	4	27	14	0
CPD	0	1	0	0	-1	0	0	25	13	0
L1CAM	-1	0	-6	4	0	0	0	24	2	0
IGF2R	0	-5	-6	-31	0	0	0	23	13	0
ITGAV	0	1	-2	-3	8	0	0	22	3	0
TM9SF3	-12	0	0	0	-1	0	0	22	0	0
CD44	-9	0	-1	3	0	0	0	21	6	0
ADGRE5	0	2	-9	-17	-5	0	0	17	14	0
MRC2	0	1	-6	-2	0	0	0	16	13	0
M6PR	0	2	-7	0	0	0	0	16	9	0
PTK7	0	0	-5	11	0	0	0	14	10	0
CDCP1	-6	0	-11	-16	0	0	0	14	5	0
LAMP1	1	0	-2	-19	11	-2	0	14	0	0
ERGIC2	0	2	0	0	0	0	0	13	2	0
ATP1B1	0	1	0	0	0	0	0	12	3	0
NT5E	0	0	-4	27	0	0	0	11	2	0
ECE1	-3	0	-1	10	3	0	0	10	0	0
CD109	-11	0	-2	13	0	0	0	9	0	0
CD63	-1	-7	-42	-16	0	0	0	8	2	0
SLC3A2	0	0	-1	-1	0	0	0	8	0	0
TMED4	0	1	5	0	0	0	0	7	11	0
GPR107	0	0	0	0	0	0	0	7	2	0
HYOU1	0	0	-2	30	6	0	0	7	0	0
EPHA2	0	2	-2	-2	0	0	0	6	11	0
GOLIM4	0	0	0	0	0	0	0	6	4	0
BSG	0	1	-8	-2	0	0	0	6	-3	0
TFRC	0	0	0	6	0	0	0	5	7	0
SLC39A14	0	1	0	-2	0	0	0	5	3	0
PLXNB2	-3	1	0	9	0	0	0	5	2	0
MPZL1	-4	0	-4	0	0	0	0	5	0	0
P3H4	0	0	0	-6	0	0	0	5	0	0
NPTN	-10	0	-4	-8	0	0	0	5	-1	0
CD70	0	0	0	7	0	0	0	4	3	0
ITGA5	0	0	0	3	0	0	0	4	3	0
TMED9	0	3	2	-3	0	0	0	4	1	0
DSG2	0	0	-3	0	0	0	0	4	0	0
GBA1	0	0	3	4	0	0	0	3	2	0
TPP1	0	0	1	1	0	7	0	3	0	0
LAMC1	0	1	0	5	1	0	0	3	0	0
ITGA6	0	0	0	24	0	0	0	3	0	0
HSP90B1	0	0	0	10	0	0	0	3	0	0
ITGB5	0	0	0	6	0	0	0	3	0	0
HLA-C	0	0	0	0	0	0	0	3	0	0
F11R	0	0	0	0	0	0	0	3	0	0
ERMP1	0	0	0	0	0	0	0	3	0	0
LAMB1	0	0	0	-3	0	0	0	3	0	0
TOR1AIP2	0	0	0	-3	0	0	0	3	0	0
PLOD1	1	-2	0	-5	0	0	0	3	0	0
FKBP10	0	0	0	42	0	0	0	3	0	-1
BPNT2	0	0	0	0	0	0	0	2	4	0
CD59	0	0	-2	-1	0	0	0	2	3	0
QSOX2	0	0	0	2	0	0	0	2	2	0
ATP1B3	0	0	0	1	0	0	0	2	1	0
SDK1	0	0	0	-1	0	0	0	2	1	0
CRTAP	0	0	0	15	0	0	0	2	0	0
ITGB3	0	0	0	10	0	0	0	2	0	0
MFGE8	0	-3	0	4	0	0	0	2	0	0
STT3A	0	4	0	3	0	0	0	2	0	0
TCTN3	0	0	0	1	0	0	0	2	0	0
TMEM131	0	0	0	0	0	0	0	2	0	0
ENPP1	0	0	0	0	0	0	0	2	0	0
OSTM1	0	0	0	-5	0	0	0	2	0	0
AXL	0	0	0	-5	0	0	0	2	0	0
ADGRG6	0	0	0	-8	0	0	0	2	0	0
TPBG	0	0	0	-12	0	0	0	2	0	0
SEMA4B	0	1	0	7	0	0	0	1	12	0
KIAA0319L	0	0	0	-1	0	0	0	1	1	0
GNS	0	0	0	7	0	0	4	1	0	0
FUCA2	0	0	0	9	0	0	2	1	0	0
SEL1L	0	0	0	16	0	0	0	1	0	0
MAN2B2	0	0	0	6	0	0	0	1	0	0
ACP2	0	0	-6	5	0	0	0	1	0	0
STT3B	0	5	0	4	0	0	0	1	0	0
FAM234A	0	0	0	4	0	0	0	1	0	0
TM2D1	0	0	0	3	0	0	0	1	0	0
PIGT	0	0	0	3	0	0	0	1	0	0
TMTC3	0	0	0	2	0	0	0	1	0	0
NCSTN	0	-1	0	1	0	0	0	1	0	0
PPP2R3A	0	0	0	0	0	0	0	1	0	0
VAV3	0	0	0	0	0	0	0	1	0	0
CD55	-4	0	0	0	0	0	0	1	0	0
ALPG	0	0	-2	0	0	0	0	1	0	0
CALU	0	0	0	-1	0	0	0	1	0	0
HERC2	0	0	0	-4	0	0	0	1	0	0
TMEM43	0	-3	0	-5	0	0	0	1	0	0
CD276	-1	0	0	-7	0	0	0	1	0	0
SSR2	0	-2	0	-7	0	0	0	1	0	0
LAMA5	0	0	0	-8	0	0	0	1	0	0
SYPL1	0	0	0	-3	-4	0	0	1	0	0
PPT1	0	0	-2	-21	0	0	-5	1	0	0
UBQLN2	0	0	0	0	0	0	0	0	0	4
NUFIP2	0	0	0	0	0	0	0	0	0	2
APLP2	0	0	-7	3	0	0	0	0	1	0
GOLM1	0	0	0	0	0	0	0	0	1	0
MCAM	0	0	0	0	0	0	0	0	1	0
CTSD	0	0	0	28	0	0	17	0	0	0
CTBS	0	0	1	18	0	0	1	0	0	0
HEXA	0	0	0	3	0	0	1	0	0	0
SUN1	0	0	0	-7	0	2	0	0	0	0
SORL1	0	-1	0	-35	2	0	0	0	0	0
CD47	0	0	0	-3	1	0	0	0	0	0
NCEH1	0	0	0	35	0	0	0	0	0	0
GUSB	0	0	0	24	0	0	0	0	0	0
PLOD2	0	0	0	24	0	0	0	0	0	0
LGALS3BP	0	0	0	23	0	0	0	0	0	0
COLGALT1	0	0	0	15	0	0	0	0	0	0
SPINT2	0	0	0	14	0	0	0	0	0	0
ADAM10	0	0	0	14	0	0	0	0	0	0
P3H1	0	0	0	13	0	0	0	0	0	0
FKBP9	0	0	0	13	0	0	0	0	0	0
ERLIN1	0	0	0	12	0	0	0	0	0	0
POGLUT3	0	0	0	11	0	0	0	0	0	0
PBXIP1	0	0	0	11	0	0	0	0	0	0
BCAM	0	0	0	11	0	0	0	0	0	0
P4HA1	0	0	0	9	0	0	0	0	0	0
GAA	0	0	0	9	0	0	0	0	0	0
ATF6B	0	0	0	8	0	0	0	0	0	0
GANAB	0	0	0	8	0	0	0	0	0	0
SEMA3C	0	0	0	7	0	0	0	0	0	0
ATP6AP1	0	0	0	7	0	0	0	0	0	0
CERS2	0	0	0	7	0	0	0	0	0	0
TOR1AIP1	0	0	0	7	0	0	0	0	0	0
IGF1R	0	0	0	7	0	0	0	0	0	0
CLN5	0	0	0	6	0	0	0	0	0	0
ADAM9	0	0	0	6	0	0	0	0	0	0
NCLN	0	0	0	6	0	0	0	0	0	0
BTD	0	0	0	6	0	0	0	0	0	0
LNPEP	0	0	0	6	0	0	0	0	0	0
EEF1A1	0	0	0	6	0	0	0	0	0	0
MEGF8	0	0	0	6	0	0	0	0	0	0
LRP1	0	0	0	6	0	0	0	0	0	0
ADAM17	0	0	0	5	0	0	0	0	0	0
ASAH1	0	0	0	5	0	0	0	0	0	0
HSPA13	0	0	0	5	0	0	0	0	0	0
GALNS	0	0	0	5	0	0	0	0	0	0
H6PD	0	0	0	5	0	0	0	0	0	0
SORT1	0	9	0	4	0	0	0	0	0	0
LAMB2	0	0	0	4	0	0	0	0	0	0
CLPTM1L	0	0	0	4	0	0	0	0	0	0
TGFB2	0	0	0	4	0	0	0	0	0	0
TMTC4	0	0	0	4	0	0	0	0	0	0
EPCAM	0	0	0	4	0	0	0	0	0	0
OGFOD3	0	0	0	4	0	0	0	0	0	0
NAGLU	0	0	0	4	0	0	0	0	0	0
SIAE	0	0	0	4	0	0	0	0	0	0
CNTNAP1	0	1	0	3	0	0	0	0	0	0
OS9	0	0	0	3	0	0	0	0	0	0
RCN1	0	0	0	3	0	0	0	0	0	0
DSC2	0	0	0	3	0	0	0	0	0	0
CTSA	0	0	0	3	0	0	0	0	0	0
NBL1	0	0	0	3	0	0	0	0	0	0
GDF15	0	0	0	3	0	0	0	0	0	0
EMC10	0	0	0	3	0	0	0	0	0	0
UGGT1	0	0	0	3	0	0	0	0	0	0
SPCS3	0	0	0	3	0	0	0	0	0	0
PTPRJ	0	0	-1	3	0	0	0	0	0	0
CEMIP2	0	0	0	2	0	0	0	0	0	0
ASPH	0	0	0	2	0	0	0	0	0	0
TOR2A	0	0	0	2	0	0	0	0	0	0
IDUA	0	0	0	2	0	0	0	0	0	0
TMX3	0	0	0	2	0	0	0	0	0	0
IKBIP	0	0	0	2	0	0	0	0	0	0
FKBP14	0	0	0	2	0	0	0	0	0	0
LMAN2L	0	0	0	2	0	0	0	0	0	0
PPIC	0	0	0	2	0	0	0	0	0	0
PRNP	0	0	0	2	0	0	0	0	0	0
TMEM181	0	0	0	2	0	0	0	0	0	0
DHX36	0	0	0	2	0	0	0	0	0	0
BSCL2	0	0	0	2	0	0	0	0	0	0
MELK	0	0	0	2	0	0	0	0	0	0
TOPAZ1	0	0	0	2	0	0	0	0	0	0
SCNN1B	0	0	0	2	0	0	0	0	0	0
ELFN1	0	0	0	2	0	0	0	0	0	0
LRP11	0	0	0	2	0	0	0	0	0	0
GLCE	0	0	0	2	0	0	0	0	0	0
UTP18	0	0	0	2	0	0	0	0	0	0
LGMN	0	0	0	2	0	0	0	0	0	0
COL6A1	0	0	0	2	0	0	0	0	0	0
RPL34	0	1	0	1	0	0	0	0	0	0
PLBD1	0	0	0	1	0	0	0	0	0	0
SUSD2	0	0	0	1	0	0	0	0	0	0
GGH	0	0	0	1	0	0	0	0	0	0
TOR4A	0	0	0	1	0	0	0	0	0	0
SUN2	0	0	0	1	0	0	0	0	0	0
FOXRED2	0	0	0	1	0	0	0	0	0	0
SSR1	0	0	0	1	0	0	0	0	0	0
COLGALT2	0	0	0	1	0	0	0	0	0	0
ABHD12	0	0	0	1	0	0	0	0	0	0
VWA1	0	0	0	1	0	0	0	0	0	0
SEC61B	0	0	0	1	0	0	0	0	0	0
LAMA4	0	0	0	1	0	0	0	0	0	0
PLXND1	0	0	0	1	0	0	0	0	0	0
ATG9A	0	0	0	1	0	0	0	0	0	0
NOP56	0	0	0	1	0	0	0	0	0	0
PLAU	0	0	0	1	0	0	0	0	0	0
CNTNAP3B	0	0	0	1	0	0	0	0	0	0
ADAMTS15	0	0	0	1	0	0	0	0	0	0
ABCA1	0	0	0	1	0	0	0	0	0	0
ATP6V0A2	0	0	0	1	0	0	0	0	0	0
DAG1	0	0	0	1	0	0	0	0	0	0
ITFG1	0	0	0	1	0	0	0	0	0	0
RNF213	0	0	0	1	0	0	0	0	0	0
SERPINE1	0	0	0	1	0	0	0	0	0	0
SEL1L3	0	0	0	1	0	0	0	0	0	0
PRPF8	0	0	0	1	0	0	0	0	0	0
EMD	0	0	0	1	0	0	0	0	0	0
EMC1	0	-4	0	1	0	0	0	0	0	0
DUSP11	0	0	0	0	0	0	0	0	0	0
CLIP4	0	0	0	0	0	0	0	0	0	0
CACNA2D1	0	0	0	0	0	0	0	0	0	0
FUCA1	0	0	0	0	0	0	0	0	0	0
POGLUT2	0	0	0	0	0	0	0	0	0	0
NAGA	0	0	0	0	0	0	0	0	0	0
FKBP7	0	0	0	0	0	0	0	0	0	0
AGRN	0	0	0	0	0	0	0	0	0	0
NUP98	0	0	0	0	0	0	0	0	0	0
FBLN1	0	0	0	0	0	0	0	0	0	0
HNRNPAB	0	0	0	0	0	0	0	0	0	0
TIMP1	0	0	0	0	0	0	0	0	0	0
NPTXR	0	0	0	0	0	0	0	0	0	0
TOR3A	0	0	0	0	0	0	0	0	0	0
NEU1	0	0	0	0	0	0	0	0	0	0
CLPTM1	0	0	0	0	0	0	0	0	0	0
DNASE2	0	0	0	0	0	0	0	0	0	0
FAM240C	0	0	0	0	0	0	0	0	0	0
HYAL2	0	0	0	0	0	0	0	0	0	0
CLDND1	0	0	0	0	0	0	0	0	0	0
TXNDC11	0	0	0	0	0	0	0	0	0	0
THBS3	0	0	0	0	0	0	0	0	0	0
ENPP4	0	0	0	0	0	0	0	0	0	0
ALG9	0	0	0	0	0	0	0	0	0	0
LUC7L3	0	0	0	0	0	0	0	0	0	0
CDK13	0	0	0	0	0	0	0	0	0	0
VIM	0	0	0	0	0	0	0	0	0	0
LMF2	-1	0	0	0	0	0	0	0	0	0
SLC2A1	-2	0	0	0	0	0	0	0	0	0
ADCY9	0	0	-1	0	0	0	0	0	0	0
SLC7A1	0	0	-1	0	0	0	0	0	0	0
MICA	0	0	-1	0	0	0	0	0	0	0
TSPAN13	0	0	-1	0	0	0	0	0	0	0
CD58	0	0	-1	0	0	0	0	0	0	0
MICB	0	0	-1	0	0	0	0	0	0	0
APMAP	0	0	-4	0	0	0	0	0	0	0
TXNDC15	3	0	0	-1	0	0	0	0	0	0
HPSE	0	0	0	-1	0	0	0	0	0	0
ACE	0	0	0	-1	0	0	0	0	0	0
DKK3	0	0	0	-1	0	0	0	0	0	0
INHBB	0	0	0	-1	0	0	0	0	0	0
SUCO	0	0	0	-1	0	0	0	0	0	0
PLOD3	0	0	0	-1	0	0	0	0	0	0
MXRA8	0	0	0	-1	0	0	0	0	0	0
AMN1	0	0	0	-1	0	0	0	0	0	0
GXYLT1	0	0	0	-1	0	0	0	0	0	0
NRP1	0	0	0	-1	0	0	0	0	0	0
ITPRIP	0	0	0	-1	0	0	0	0	0	0
STIM1	0	0	0	-1	0	0	0	0	0	0
CLEC16A	0	0	0	-1	0	0	0	0	0	0
POMT1	0	0	0	-1	0	0	0	0	0	0
RNF130	0	0	0	-1	0	0	0	0	0	0
HFE	0	0	0	-1	0	0	0	0	0	0
NPC1	0	0	0	-1	0	0	0	0	0	0
SUGT1	0	0	0	-1	0	0	0	0	0	0
ZNF611	0	0	0	-1	0	0	0	0	0	0
FUT11	0	0	0	-1	0	0	0	0	0	0
EDEM3	0	0	0	-1	0	0	0	0	0	0
TMEM62	0	0	0	-1	0	0	0	0	0	0
LMAN2	0	0	0	-1	0	0	0	0	0	0
RPN1	0	0	0	-1	0	0	0	0	0	0
SLC12A7	0	0	0	-1	0	0	0	0	0	0
POMGNT2	0	0	0	-1	0	0	0	0	0	0
TMEM9B	0	0	0	-1	0	0	0	0	0	0
LIFR	0	0	0	-1	0	0	0	0	0	0
TMEM87B	0	0	0	-1	0	0	0	0	0	0
CPA4	0	0	0	-1	0	0	0	0	0	0
TCTN2	0	0	0	-1	0	0	0	0	0	0
PROCR	0	0	0	-1	0	0	0	0	0	0
ADGRD1	0	0	0	-1	0	0	0	0	0	0
SIL1	0	0	0	-1	0	0	0	0	0	0
HEG1	0	0	0	-1	0	0	0	0	0	0
PRKCSH	0	0	0	-1	0	0	0	0	0	0
ATP6V0E1	0	0	0	-1	0	0	0	0	0	0
CNNM4	0	0	0	-1	0	0	0	0	0	0
ARSB	0	0	0	-1	0	0	0	0	0	0
ANO6	0	0	-2	-1	0	0	0	0	0	0
CLU	0	0	0	-2	0	0	0	0	0	0
CD82	0	0	0	-2	0	0	0	0	0	0
CRIM1	0	0	0	-2	0	0	0	0	0	0
CXADR	0	0	0	-2	0	0	0	0	0	0
VSIR	0	0	0	-2	0	0	0	0	0	0
SEMA7A	0	0	0	-2	0	0	0	0	0	0
COL2A1	0	0	0	-2	0	0	0	0	0	0
RHBDF2	0	0	0	-2	0	0	0	0	0	0
ADGRL2	0	0	0	-2	0	0	0	0	0	0
F2R	0	0	0	-2	0	0	0	0	0	0
TMEM30A	0	0	0	-2	0	0	0	0	0	0
TMEM231	0	0	0	-2	0	0	0	0	0	0
TWSG1	0	0	0	-2	0	0	0	0	0	0
PGAP1	0	0	0	-2	0	0	0	0	0	0
MAN2B1	0	0	0	-2	0	0	0	0	0	0
RPN2	0	0	0	-2	0	0	0	0	0	0
LRPAP1	0	0	0	-2	0	0	0	0	0	0
CRELD2	0	0	0	-2	0	0	0	0	0	0
B4GAT1	0	0	0	-2	0	0	0	0	0	0
CD68	0	0	-1	-2	0	0	0	0	0	0
POGLUT1	0	0	0	-3	0	0	0	0	0	0
MGAT5B	0	0	0	-3	0	0	0	0	0	0
ERAP2	0	0	0	-3	0	0	0	0	0	0
TMEM245	0	0	0	-3	0	0	0	0	0	0
TNFRSF1A	0	0	0	-3	0	0	0	0	0	0
COL1A1	0	0	0	-3	0	0	0	0	0	0
TMEM248	0	0	0	-3	0	0	0	0	0	0
LRP10	0	0	0	-3	0	0	0	0	0	0
GGT7	0	0	0	-3	0	0	0	0	0	0
JAM3	0	0	0	-3	0	0	0	0	0	0
HSPG2	0	0	0	-3	0	0	0	0	0	0
ABCA7	0	0	0	-3	0	0	0	0	0	0
CEP57	0	0	0	-3	0	0	0	0	0	0
LOXL2	0	0	0	-3	0	0	0	0	0	0
TMEM87A	0	0	0	-3	0	0	0	0	0	0
RNF128	0	0	0	-4	0	0	0	0	0	0
CD164	0	0	0	-4	0	0	0	0	0	0
PRSS23	0	0	0	-4	0	0	0	0	0	0
SEMA4C	0	0	0	-4	0	0	0	0	0	0
ERO1A	0	0	0	-4	0	0	0	0	0	0
SGCB	0	0	0	-4	0	0	0	0	0	0
COL18A1	0	0	0	-4	0	0	0	0	0	0
TMEM259	0	0	0	-4	0	0	0	0	0	0
MAGT1	0	0	0	-4	0	0	0	0	0	0
B3GLCT	0	0	0	-4	0	0	0	0	0	0
CERS6	0	0	0	-4	0	0	0	0	0	0
POFUT1	0	0	0	-4	0	0	0	0	0	0
IDS	0	0	0	-4	0	0	0	0	0	0
ITGA1	0	0	0	-5	0	0	0	0	0	0
WNT5A	0	0	0	-5	0	0	0	0	0	0
NUP210	0	0	0	-5	0	0	0	0	0	0
JMJD8	0	0	0	-5	0	0	0	0	0	0
PON2	0	0	0	-5	0	0	0	0	0	0
TOR1B	0	0	0	-5	0	0	0	0	0	0
EFNA5	0	0	0	-5	0	0	0	0	0	0
SGSH	0	0	0	-5	0	0	0	0	0	0
MET	0	0	0	-5	0	0	0	0	0	0
PLD3	0	0	-1	-5	0	0	0	0	0	0
ITPR1	0	0	0	-6	0	0	0	0	0	0
DPY19L4	0	0	0	-6	0	0	0	0	0	0
EOGT	0	0	0	-6	0	0	0	0	0	0
SPPL2A	0	0	0	-6	0	0	0	0	0	0
PIGS	0	0	0	-6	0	0	0	0	0	0
CHPF2	0	0	0	-6	0	0	0	0	0	0
MCOLN1	0	0	0	-6	0	0	0	0	0	0
HMGCR	0	0	0	-7	0	0	0	0	0	0
NOMO3	0	0	0	-7	0	0	0	0	0	0
NEMP1	0	0	0	-7	0	0	0	0	0	0
POMT2	0	0	0	-7	0	0	0	0	0	0
ITPR3	0	0	0	-7	0	0	0	0	0	0
PCYOX1	0	0	0	-8	0	0	0	0	0	0
MINPP1	0	0	0	-8	0	0	0	0	0	0
GPC1	0	0	0	-9	0	0	0	0	0	0
TMEM106B	0	0	0	-10	0	0	0	0	0	0
SCARB2	0	3	-2	-10	0	0	0	0	0	0
SLC4A7	-1	0	-8	-12	0	0	0	0	0	0
TM2D3	0	0	0	-14	0	0	0	0	0	0
TSPAN3	0	0	0	-14	0	0	0	0	0	0
FAT4	0	0	0	-14	0	0	0	0	0	0
COL11A1	0	0	0	-14	0	0	0	0	0	0
FAT1	0	0	0	-37	0	0	0	0	0	0
PRCP	0	0	0	0	0	0	-1	0	0	0
CTSC	0	0	-3	-1	0	0	-1	0	0	0
PLBD2	0	0	0	7	0	0	-2	0	0	0
CTSV	0	0	0	-1	0	0	-2	0	0	0
CTSL	0	0	0	5	0	2	-3	0	0	0
ICAM1	0	0	-1	1	0	0	0	0	-1	0
CHST12	0	0	0	-4	0	0	0	0	-1	0
SAP30BP	0	0	0	0	0	0	0	0	0	-2
DISP2	0	0	0	1	0	0	0	-1	0	0
LIPA	0	0	-1	-1	0	0	0	-1	0	0
ATRN	0	0	0	-9	0	0	0	-1	0	0
GLA	0	0	-1	4	0	0	-6	-1	0	0
TGOLN2	0	0	-1	-4	0	0	0	-13	-2	0

### Sheet: Table S5
names	O-Fuc	O-Glycan	O-HexNAc	O-SIA	O-Sia-Fuc
TUBA1C	3	0	0	0	18
UBLCP1	0	0	0	0	9
DEK	0	0	0	0	4
PTER	0	0	0	0	3
EEF1A1	3	5	3	1	2
ECE1	-4	0	0	1	2
LAP3	0	0	0	0	2
HNRNPUL1	0	0	0	0	2
FAM157C	0	1	0	0	2
NXN	0	0	0	0	2
CLTC	-1	0	0	0	2
SEPTIN2	-1	0	0	0	2
ANXA11	0	1	0	-1	2
FER1L6	1	0	0	-2	2
ACTN4	-3	0	2	2	1
CAVIN1	0	0	0	2	1
EIF3G	4	0	0	1	1
CFL1	3	1	0	1	1
PLEC	1	0	0	1	1
AKAP12	1	1	0	1	1
XPO5	0	0	0	1	1
ZMPSTE24	0	0	0	1	1
PCDH11Y	3	0	0	0	1
HSPA1A	2	0	0	0	1
RFX5	2	0	0	0	1
LDLR	1	0	0	0	1
FLNB	1	-1	0	0	1
IGKV3D-15	1	0	0	0	1
ENO1	1	1	0	0	1
IQGAP1	0	-1	0	0	1
POTEKP	0	-2	0	0	1
HYOU1	0	-1	0	0	1
MYOF	0	2	0	0	1
CALR3	0	0	0	0	1
LUC7L3	0	0	0	0	1
TMX1	0	0	0	0	1
EXOC1	0	0	0	0	1
OR6B1	0	0	0	0	1
DHX33	0	0	0	0	1
EIF4E	0	1	0	0	1
RHOB	0	0	0	0	1
MATR3	0	0	0	0	1
KRT9	0	0	0	0	1
MRPS27	0	0	0	0	1
NAA15	0	0	0	0	1
SCCPDH	0	0	0	0	1
TOP2A	0	0	0	0	1
USP5	0	0	0	0	1
SYNE2	0	0	0	0	1
DHX30	0	0	0	0	1
CDS2	0	0	0	0	1
KLC1	0	1	0	0	1
KRT80	0	0	0	0	1
CDCP1	0	0	0	0	1
PCDH20	0	0	0	0	1
GTF3C4	0	0	0	0	1
UBXN11	0	0	0	0	1
LTA4H	0	0	0	0	1
TMED2	0	0	0	0	1
UBQLN2	0	0	0	0	1
LDHA	0	0	0	0	1
EAPP	-1	0	0	0	1
HSD17B7	-4	0	0	0	1
ACAT1	0	0	0	-1	1
ANPEP	-15	-1	0	-1	1
CD68	-15	0	0	-2	1
TFRC	0	0	0	5	0
EXOC3L1	0	0	0	4	0
SLC29A1	0	0	0	4	0
FAF2	-3	0	0	3	0
NCL	2	-2	0	2	0
HNRNPK	0	0	0	2	0
BCAP31	0	0	0	2	0
SNRNP70	0	0	0	2	0
RCN1	0	0	0	2	0
CD44	-2	0	0	2	0
TXNDC5	3	4	0	1	0
CALU	2	1	0	1	0
PSIP1	1	0	0	1	0
SERPINH1	0	-1	0	1	0
KRT8	0	0	0	1	0
EPHA2	0	-1	0	1	0
ALYREF	0	0	0	1	0
DNAJA3	0	0	0	1	0
FXR1	0	0	0	1	0
SF3B4	0	0	0	1	0
ZNF627	0	0	0	1	0
TPRG1L	0	0	0	1	0
RGS19	0	0	0	1	0
EP400	0	0	0	1	0
SERBP1	0	0	0	1	0
EIF3F	0	0	0	1	0
GTF2I	0	0	0	1	0
EEF1B2	0	0	0	1	0
AHNAK2	0	0	0	1	0
MYL6B	0	0	0	1	0
NME2P1	0	0	0	1	0
ADGRF4	0	0	0	1	0
SPTBN1	0	0	0	1	0
UROD	0	0	0	1	0
AIFM1	-1	0	0	1	0
KDM1A	-1	0	0	1	0
EGFR	-6	0	0	1	0
NOL6	0	-1	1	0	0
PC	0	0	1	0	0
ERBIN	0	0	1	0	0
EPB41L2	0	0	1	0	0
PAK1	0	0	1	0	0
GET3	0	0	1	0	0
ACTG1	5	-5	0	0	0
ECPAS	3	0	0	0	0
BUD13	3	0	0	0	0
HNRNPA2B1	2	-2	0	0	0
HSP90AA4P	2	0	0	0	0
AHNAK	2	0	0	0	0
PGAM1	2	0	0	0	0
AK6	2	0	0	0	0
SUPT6H	2	0	0	0	0
THRAP3	2	0	0	0	0
AIP	2	0	0	0	0
MYH9	2	0	0	0	0
DTWD1	2	0	0	0	0
YBX1	1	-3	0	0	0
POFUT1	1	-1	0	0	0
NME2	1	-1	0	0	0
SNRPD2	1	-1	0	0	0
NME6	1	-1	0	0	0
HSPA8	1	-2	0	0	0
COPB2	1	0	0	0	0
EEF2	1	-1	0	0	0
RAB1C	1	0	0	0	0
CTBP1	1	0	0	0	0
MFGE8	1	0	0	0	0
KRT37	1	0	0	0	0
GDI1	1	0	0	0	0
PHB2	1	0	0	0	0
RANGAP1	1	0	0	0	0
HSP90AA1	1	0	0	0	0
SEMA3C	1	0	0	0	0
ARHGEF11	1	0	0	0	0
BCL2A1	1	0	0	0	0
DDX6	1	0	0	0	0
CTPS1	1	0	0	0	0
OR5K2	1	0	0	0	0
EDEM1	1	0	0	0	0
SEC63	1	0	0	0	0
MTCH2	1	0	0	0	0
NGDN	1	0	0	0	0
ILF3	1	0	0	0	0
PRMT5	1	0	0	0	0
EEF1A2	1	0	0	0	0
NIPSNAP1	1	0	0	0	0
TARS1	1	0	0	0	0
CUL4A	1	0	0	0	0
SCARB1	1	0	0	0	0
FKBP1A	1	0	0	0	0
DDX17	1	0	0	0	0
FARSB	1	0	0	0	0
CDK19	1	0	0	0	0
STIM1	1	0	0	0	0
NUDC	1	0	0	0	0
MAML3	1	1	0	0	0
CCDC50	1	0	0	0	0
TBC1D16	1	0	0	0	0
MMRN1	1	0	0	0	0
CHD4	1	0	0	0	0
TUBB4A	1	0	0	0	0
CLIC4	1	0	0	0	0
KARS1	1	0	0	0	0
UBR1	1	0	0	0	0
CXADR	1	0	0	0	0
WDR33	1	0	0	0	0
RAB3GAP2	1	0	0	0	0
PRKCSH	1	0	0	0	0
EIF4A1	1	0	0	0	0
BRD4	1	0	0	0	0
CAPN2	1	0	0	0	0
ANXA1	1	0	0	0	0
EZR	1	0	0	0	0
ACTR2	1	0	0	0	0
ATF5	1	0	0	0	0
NSFL1C	1	0	0	0	0
OTUB1	1	0	0	0	0
DAPK1	1	0	0	0	0
FAM234A	1	0	0	0	0
DNM1L	1	0	0	0	0
ACAA2	1	0	0	0	0
PIP4K2C	1	0	0	0	0
TUBB6	1	0	0	0	0
CTBP2	1	0	0	0	0
TPT1	1	0	0	0	0
RBM5	0	-1	0	0	0
POLR1A	0	-1	0	0	0
FLNC	0	0	0	0	0
HNRNPM	0	-1	0	0	0
HCFC1	0	0	0	0	0
FLII	0	0	0	0	0
RAB7A	0	-2	0	0	0
ECH1	0	1	0	0	0
TSC22D2	0	-1	0	0	0
ALDH18A1	0	-2	0	0	0
HSP90B1	0	-3	0	0	0
CAVIN3	0	0	0	0	0
DDX1	0	0	0	0	0
FBLL1	0	-1	0	0	0
UTP4	0	0	0	0	0
ANKRD40	0	0	0	0	0
EPRS1	0	-2	0	0	0
PSMD14	0	1	0	0	0
IDH3A	0	-2	0	0	0
EMG1	0	-1	0	0	0
GNAT2	0	-1	0	0	0
SLC25A6	0	0	0	0	0
RPS23	0	-2	0	0	0
ARPC2	0	0	0	0	0
CALR	0	-1	0	0	0
HSPA2	0	-1	0	0	0
HNRNPA1L3	0	1	0	0	0
HMGN2	0	0	0	0	0
SUMO4	0	-1	0	0	0
OTOG	0	-1	0	0	0
HSPE1	0	-1	0	0	0
MAPK14	0	0	0	0	0
FH	0	-1	0	0	0
COPB1	0	-1	0	0	0
CIAO1	0	-2	0	0	0
ATP1A1	0	1	0	0	0
DCAF13	0	0	0	0	0
PDPR	0	-1	0	0	0
SF3B3	0	-1	0	0	0
MORC2	0	-3	0	0	0
PUM3	0	-2	0	0	0
PSMD11	0	-1	0	0	0
GAPDH	0	0	0	0	0
PDIA6	0	0	0	0	0
RBBP7	0	-1	0	0	0
PPP1CA	0	4	0	0	0
PPP1CB	0	2	0	0	0
PPP1CC	0	4	0	0	0
DNAJC8	0	-1	0	0	0
TAP2	0	-1	0	0	0
CPSF1	0	-1	0	0	0
DDX21	0	-1	0	0	0
CD55	0	-2	0	0	0
KIF19	0	1	0	0	0
UBR4	0	-1	0	0	0
EIF3D	0	0	0	0	0
TJP2	0	0	0	0	0
EMC1	0	0	0	0	0
PRDX5	0	0	0	0	0
RTN4	0	-1	0	0	0
B2M	0	-2	0	0	0
EIF5A	0	-1	0	0	0
TM9SF2	0	0	0	0	0
GRHPR	0	-1	0	0	0
SQSTM1	0	-1	0	0	0
VCP	0	0	0	0	0
PRRC2B	0	-1	0	0	0
EMSY	0	0	0	0	0
COMT	0	-1	0	0	0
FLNA	0	-1	0	0	0
LRIG3	0	0	0	0	0
SF3B2	0	-1	0	0	0
GNB3	0	-1	0	0	0
FMR1	0	-1	0	0	0
SCP2	0	-1	0	0	0
LMAN1	0	-1	0	0	0
CYB5R3	0	0	0	0	0
H3-3A	0	-1	0	0	0
GNAI1	0	-1	0	0	0
GYG1	0	-1	0	0	0
HSPA1L	0	-1	0	0	0
MCCC2	0	-1	0	0	0
TBC1D15	0	1	0	0	0
CCT7	0	1	0	0	0
RUSF1	0	1	0	0	0
PNPT1	0	1	0	0	0
GSN	0	1	0	0	0
ACTBL2	0	1	0	0	0
ACADM	0	1	0	0	0
DHX9	0	1	0	0	0
H3Y1	0	1	0	0	0
SLC9A8	0	1	0	0	0
PIAS1	0	1	0	0	0
RPS20	0	1	0	0	0
AP2B1	0	1	0	0	0
GMPS	0	1	0	0	0
AP1B1	0	1	0	0	0
NME3	0	2	0	0	0
RPUSD2	0	1	0	0	0
FUT11	0	1	0	0	0
ERP44	0	2	0	0	0
ANAPC2	0	1	0	0	0
GSDMC	0	1	0	0	0
ATG9A	0	1	0	0	0
TASOR	0	1	0	0	0
KRT19	0	1	0	0	0
CCT8	0	1	0	0	0
SLC6A16	0	1	0	0	0
TTC14	0	1	0	0	0
SLC12A9	0	1	0	0	0
RAD50	0	1	0	0	0
RARS2	0	1	0	0	0
ADPGK	0	2	0	0	0
TNPO3	0	1	0	0	0
CWC22	0	1	0	0	0
GOLGA2	0	1	0	0	0
BAG3	0	1	0	0	0
BCLAF1	0	1	0	0	0
SPTAN1	0	1	0	0	0
G3BP1	0	1	0	0	0
ZC3H15	0	1	0	0	0
RPL7	0	1	0	0	0
SNX12	0	1	0	0	0
CDC42BPB	0	1	0	0	0
CEBPZ	0	2	0	0	0
AP2A2	0	1	0	0	0
ARF1	0	1	0	0	0
ALDH9A1	0	3	0	0	0
GNE	0	1	0	0	0
PFKP	0	1	0	0	0
TMEM209	-1	0	0	0	0
STMN1	-1	0	0	0	0
HMGN1	-1	2	0	0	0
DHX57	-1	0	0	0	0
STING1	-1	0	0	0	0
GLS	-1	0	0	0	0
PNN	-1	0	0	0	0
SORL1	-1	0	0	0	0
TUBB1	-1	2	0	0	0
TAS1R1	-1	0	0	0	0
LRPPRC	-1	-1	0	0	0
CLGN	-1	0	0	0	0
XPO1	-1	0	0	0	0
TAS2R50	-1	0	0	0	0
KTN1	-1	0	0	0	0
IMMT	-1	0	0	0	0
TGS1	-1	0	0	0	0
PKM	-1	0	0	0	0
ATAD1	-1	-1	0	0	0
SF3A2	-1	0	0	0	0
DYNC1H1	-1	-1	0	0	0
RAB1A	-1	0	0	0	0
PDIA4	-1	-1	0	0	0
P4HB	-1	0	0	0	0
VMP1	-1	0	0	0	0
G3BP2	-1	0	0	0	0
NDUFB6	-1	0	0	0	0
PSMD2	-1	0	0	0	0
DDOST	-1	0	0	0	0
GANAB	-1	-3	0	0	0
MLXIP	-1	0	0	0	0
MCM7	-1	0	0	0	0
RAE1	-1	0	0	0	0
HNRNPA3	-1	0	0	0	0
ACTA1	-1	0	0	0	0
EYA2	-1	0	0	0	0
TKT	-1	0	0	0	0
NME1	-1	0	0	0	0
ATP10A	-1	0	0	0	0
MTHFD1L	-1	0	0	0	0
CLN6	-1	-1	0	0	0
MALL	-1	0	0	0	0
ERCC3	-1	0	0	0	0
LCLAT1	-1	0	0	0	0
CDC42BPA	-1	0	0	0	0
IARS2	-1	0	0	0	0
SF3A3	-1	0	0	0	0
MCMDC2	-1	0	0	0	0
RBM39	-1	0	0	0	0
HSP90AB1	-1	1	0	0	0
MRPL28	-1	0	0	0	0
FARP1	-1	0	0	0	0
SPTLC1	-1	0	0	0	0
DST	-1	0	0	0	0
H2AC18	-1	0	0	0	0
SRP9	-1	0	0	0	0
CD276	-1	0	0	0	0
CROCC2	-1	0	0	0	0
CROT	-1	0	0	0	0
PRPF19	-1	0	0	0	0
GSTP1	-1	0	0	0	0
COIL	-1	0	0	0	0
PGK1	-1	1	0	0	0
RAP2B	-1	0	0	0	0
PGD	-1	0	0	0	0
USP9X	-2	0	0	0	0
NBAS	-2	0	0	0	0
NUDT21	-2	0	0	0	0
DECR2	-2	0	0	0	0
TLN1	-2	0	0	0	0
PSMC6	-2	0	0	0	0
THOC3	-2	0	0	0	0
ITPR2	-2	0	0	0	0
RAB11B	-2	0	0	0	0
TOMM70	-2	0	0	0	0
NPM1	-2	0	0	0	0
GRSF1	-2	0	0	0	0
H3-7	-2	0	0	0	0
XRCC6	-3	0	0	0	0
PEX14	-4	0	0	0	0
HARS1	-4	0	0	0	0
SRRM2	-5	0	0	0	0
CANX	-5	1	0	0	0
GNS	-8	0	0	0	0
GARS1	0	0	-1	0	0
NCLN	0	0	-1	0	0
CS	-1	0	-1	0	0
HSPA9	2	-1	0	-1	0
RALA	1	0	0	-1	0
ATP5F1B	1	1	0	-1	0
PDIA3	1	0	0	-1	0
ANXA4	0	0	0	-1	0
CTSD	0	0	0	-1	0
PRPF8	0	-1	0	-1	0
GATB	0	0	0	-1	0
ITGB1	0	0	0	-1	0
COL1A1	0	0	0	-1	0
RBM3	0	0	0	-1	0
SNRNP200	0	-2	0	-1	0
MDN1	0	0	0	-1	0
ARL3	0	0	0	-1	0
FUS	0	0	0	-1	0
RAB4A	0	0	0	-1	0
PCNA	0	0	0	-1	0
MT-CO1	0	0	0	-1	0
H3-5	0	-1	0	-1	0
ATP5F1A	0	0	0	-1	0
GOLGA4	0	0	0	-1	0
LPCAT1	0	0	0	-1	0
TALDO1	0	0	0	-1	0
DCDC1	0	0	0	-1	0
PHC2	0	0	0	-1	0
PSME3	0	0	0	-1	0
ELAPOR1	0	0	0	-1	0
PTBP1	-1	-1	0	-1	0
GOT2	-1	0	0	-1	0
ACE	-1	0	0	-1	0
DDX39A	-2	-2	0	-1	0
H3C1	-2	-1	0	-1	0
SET	-5	-1	0	-1	0
VDAC1	0	0	0	-2	0
MAST4	-1	0	0	-2	0
COL18A1	-3	0	0	-2	0
LAS1L	0	0	0	-3	0
HSPA5	-1	0	0	-8	0
SLC26A2	0	0	0	1	-1
EIF3A	2	1	0	0	-1
SEC62	0	0	0	0	-1
MTDH	0	-1	0	0	-1
TM9SF3	0	0	0	0	-1
KRT18	0	0	0	0	-1
FAM50A	0	-1	0	0	-1
ABCC4	0	0	0	0	-1
H2BC5	0	0	0	0	-1
UBA3	0	0	0	0	-1
TARDBP	0	0	0	0	-1
SCO2	0	0	0	0	-1
SUPT5H	0	0	0	0	-1
SNRPF	0	0	0	0	-1
ADAM10	0	0	0	0	-1
TRA2B	0	0	0	0	-1
ERGIC3	0	0	0	0	-1
VAT1	0	0	0	0	-1
MVP	0	0	0	0	-1
XRN2	0	0	0	0	-1
ERAL1	0	0	0	0	-1
RBM10	0	0	0	0	-1
MCM3	0	0	0	0	-1
HSD17B10	0	-1	0	0	-1
DHX16	0	0	0	0	-1
GLRX3	0	0	0	0	-1
POGLUT3	0	0	0	0	-1
POTEJ	0	0	0	0	-1
SLTM	-1	-2	0	0	-1
HNRNPUL2	-1	0	0	0	-1
STT3B	-1	-5	0	0	-1
ACTN1	-1	-1	0	0	-1
CLTRN	-1	0	0	0	-1
PLBD2	-1	0	0	0	-1
STT3A	-2	1	0	0	-1
DBN1	-3	0	0	0	-1
SYPL1	-4	-1	0	0	-1
HSPD1	-1	-1	0	-1	-1
TAF15	0	0	0	0	-2
CD109	0	0	0	0	-2
TXNL1	0	0	0	0	-2
ITGA3	-7	-1	0	0	-2
ITGAV	0	0	0	-1	-2
HNRNPC	-8	-2	-1	-2	-2
LAMP1	-3	0	0	-5	-3
ALG9	0	0	0	0	-4
VIM	-1	-2	-2	0	-4
HNRNPCL3	-2	0	0	-1	-4
